# Evaluating the Analytical Performance of Direct-to-Consumer Gut Microbiome Testing Services

**DOI:** 10.1101/2024.06.05.596628

**Authors:** Stephanie L. Servetas, Diane Hoffmann, Jacques Ravel, Scott A. Jackson

## Abstract

Consumer interest in personal microbiome health has given rise to numerous direct-to-consumer (DTC) microbiome testing services despite questions regarding their analytical and clinical validity, and consumer safety. These tests straddle the line between more strictly regulated medical devices and minimally regulated general health and wellness products; a distinction that may not be readily apparent to consumers. To assess the current state of the industry, we evaluated the performance of seven commercial DTC gut microbiome testing services using a standardized NIST – developed human fecal material. Our results reveal major discrepancies, both within and across the different service providers. Significantly, we found variability between providers was on the same scale as biological variability between different donors. We attribute the observed differences to methodological variability and lack of sufficient quality control. Additionally, we highlight that analytical performance is a prerequisite for making sound clinical recommendations. Our results demonstrate the need for standards to ensure analytical validity and regulatory oversight to ensure patient safety.
