## Supplemental File 1 for "Evaluating the Analytical Performance of Direct-to-Consumer Gut Microbiome Testing Services": Bracken_reports.xlsx

### Sheet: NIST-5
name	taxonomy_id	taxonomy_lvl	kraken_assigned_reads	added_reads	new_est_reads	fraction_total_reads
Roseburia	841	G	13145	308	13453	0.0791
Anaerostipes	207244	G	7910	0	7910	0.04651
Blautia	572511	G	5600	0	5600	0.03293
Anaerobutyricum	2569097	G	3210	0	3210	0.01887
Lachnospira	28050	G	2885	0	2885	0.01696
Lachnoclostridium	1506553	G	1003	0	1003	0.0059
Mediterraneibacter	2316020	G	823	0	823	0.00484
Enterocloster	2719313	G	778	0	778	0.00457
Butyrivibrio	830	G	297	0	297	0.00175
Lacrimispora	2719231	G	230	0	230	0.00135
Anaerocolumna	1843210	G	197	0	197	0.00116
Pseudobutyrivibrio	46205	G	159	0	159	0.00093
Lachnoanaerobaculum	1164882	G	109	0	109	0.00064
Herbinix	1663717	G	54	0	54	0.00032
Anaerotignum	2039240	G	33	0	33	0.00019
Cellulosilyticum	698776	G	28	0	28	0.00016
Faecalibacterium	216851	G	14116	0	14116	0.083
Ruminococcus	1263	G	4630	0	4630	0.02722
Ruthenibacterium	1905344	G	263	0	263	0.00155
Flavonifractor	946234	G	212	0	212	0.00125
Caproiciproducens	1738645	G	55	0	55	0.00032
Ethanoligenens	253238	G	33	0	33	0.00019
Clostridium	1485	G	732	2077	2809	0.01652
Hungatella	1649459	G	141	0	141	0.00083
Butyricicoccus	580596	G	77	0	77	0.00045
Alkaliphilus	114627	G	18	0	18	0.00011
Hathewaya	1769729	G	13	0	13	8e-05
Geosporobacter	390805	G	12	0	12	7e-05
Crassaminicella	1848399	G	12	0	12	7e-05
Dysosmobacter	2591381	G	409	0	409	0.0024
Oscillibacter	459786	G	403	0	403	0.00237
Clostridioides	1870884	G	657	0	657	0.00386
Romboutsia	1501226	G	86	0	86	0.00051
Filifactor	44259	G	29	0	29	0.00017
Paeniclostridium	1849828	G	15	0	15	9e-05
Peptacetobacter	2743582	G	12	0	12	7e-05
Massilistercora	2717089	G	396	0	396	0.00233
Aminipila	2060094	G	57	0	57	0.00034
Mogibacterium	86331	G	24	0	24	0.00014
Flintibacter	1918454	G	95	0	95	0.00056
Intestinimonas	1392389	G	62	0	62	0.00036
Eubacterium	1730	G	657	0	657	0.00386
Christensenella	990721	G	567	0	567	0.00333
Desulfosporosinus	79206	G	23	0	23	0.00014
Desulfitobacterium	36853	G	20	0	20	0.00012
Desulfotomaculum	1562	G	16	0	16	9e-05
Dehalobacter	56112	G	14	0	14	8e-05
Hungateiclostridium	2304692	G	27	0	27	0.00016
Pseudoclostridium	2304693	G	21	0	21	0.00012
Thermoclostridium	2304691	G	18	0	18	0.00011
Mageeibacillus	1637257	G	15	0	15	9e-05
Petrocella	2603323	G	15	0	15	9e-05
Caldicellulosiruptor	44000	G	23	0	23	0.00014
Thermoanaerobacterium	28895	G	21	0	21	0.00012
Thermoanaerobacter	1754	G	18	0	18	0.00011
Staphylococcus	1279	G	2444	0	2444	0.01437
Macrococcus	69965	G	11	0	11	6e-05
Bacillus	1386	G	290	0	290	0.00171
Virgibacillus	84406	G	19	0	19	0.00011
Lysinibacillus	400634	G	15	0	15	9e-05
Peribacillus	2675229	G	14	0	14	8e-05
Mesobacillus	2675231	G	12	0	12	7e-05
Geobacillus	129337	G	11	0	11	6e-05
Anoxybacillus	150247	G	10	0	10	6e-05
Alkalihalobacillus	2675234	G	10	0	10	6e-05
Paenibacillus	44249	G	369	0	369	0.00217
Brevibacillus	55080	G	30	0	30	0.00018
Cohnella	329857	G	16	0	16	9e-05
Aneurinibacillus	55079	G	10	0	10	6e-05
Planococcus	1372	G	23	0	23	0.00014
Sporosarcina	1569	G	19	0	19	0.00011
Listeria	1637	G	22	1	23	0.00014
Gemella	1378	G	12	0	12	7e-05
Streptococcus	1301	G	756	0	756	0.00445
Lactococcus	1357	G	109	2	111	0.00066
Lactobacillus	1578	G	262	2	264	0.00155
Lactiplantibacillus	2767842	G	16	10	26	0.00016
Enterococcus	1350	G	218	0	218	0.00128
Vagococcus	2737	G	14	0	14	8e-05
Carnobacterium	2747	G	16	0	16	9e-05
Jeotgalibaca	1470540	G	15	0	15	9e-05
Leuconostoc	1243	G	20	0	20	0.00012
Aerococcus	1375	G	17	0	17	0.0001
Longibaculum	1918538	G	833	0	833	0.0049
Faecalitalea	1573534	G	303	0	303	0.00178
Erysipelatoclostridium	1505663	G	168	0	168	0.00099
Amedibacterium	2749267	G	132	0	132	0.00078
Turicibacter	191303	G	90	0	90	0.00053
Intestinibaculum	2679910	G	30	0	30	0.00018
Erysipelothrix	1647	G	13	0	13	8e-05
Faecalibaculum	1729679	G	10	0	10	6e-05
Dialister	39948	G	3483	0	3483	0.02048
Veillonella	29465	G	28	0	28	0.00016
Megasphaera	906	G	23	0	23	0.00014
Selenomonas	970	G	65	0	65	0.00038
Megamonas	158846	G	14	0	14	8e-05
Phascolarctobacterium	33024	G	40	0	40	0.00024
Acidaminococcus	904	G	18	0	18	0.00011
Peptoniphilus	162289	G	16	0	16	9e-05
Gottschalkia	1505664	G	11	0	11	6e-05
Bifidobacterium	1678	G	26386	0	26386	0.15514
Streptomyces	1883	G	242	0	242	0.00142
Rothia	32207	G	27	0	27	0.00016
Arthrobacter	1663	G	18	0	18	0.00011
Kocuria	57493	G	10	0	10	6e-05
Pseudarthrobacter	1742993	G	10	0	10	6e-05
Microbacterium	33882	G	33	0	33	0.00019
Brevibacterium	1696	G	10	0	10	6e-05
Mycolicibacterium	1866885	G	37	0	37	0.00022
Mycobacterium	1763	G	30	0	30	0.00018
Rhodococcus	1827	G	45	0	45	0.00026
Nocardia	1817	G	21	0	21	0.00012
Corynebacterium	1716	G	64	0	64	0.00038
Schaalia	2529408	G	61	0	61	0.00036
Actinomyces	1654	G	20	0	20	0.00012
Propionibacterium	1743	G	14	0	14	8e-05
Cutibacterium	1912216	G	11	0	11	6e-05
Nocardioides	1839	G	21	0	21	0.00012
Micromonospora	1873	G	29	0	29	0.00017
Actinoplanes	1865	G	13	0	13	8e-05
Pseudonocardia	1847	G	15	0	15	9e-05
Amycolatopsis	1813	G	12	0	12	7e-05
Actinomadura	1988	G	14	0	14	8e-05
Adlercreutzia	447020	G	850	0	850	0.005
Gordonibacter	644652	G	108	0	108	0.00063
Eggerthella	84111	G	72	0	72	0.00042
Phoenicibacter	1981050	G	23	0	23	0.00014
Slackia	84108	G	15	0	15	9e-05
Collinsella	102106	G	680	0	680	0.004
Olsenella	133925	G	29	0	29	0.00017
Libanicoccus	1935188	G	11	0	11	6e-05
Conexibacter	191494	G	10	0	10	6e-05
Synechococcus	1129	G	36	0	36	0.00021
Prochlorococcus	1218	G	13	0	13	8e-05
Nostoc	1177	G	19	0	19	0.00011
Calothrix	1186	G	12	0	12	7e-05
Mycoplasma	2093	G	37	6	43	0.00026
Spiroplasma	2132	G	22	0	22	0.00013
Acholeplasma	2147	G	10	0	10	6e-05
Deinococcus	1298	G	25	0	25	0.00015
Bacteroides	816	G	30072	0	30072	0.17681
Phocaeicola	909656	G	21425	0	21425	0.12597
Alistipes	239759	G	5030	0	5030	0.02957
Parabacteroides	375288	G	1130	377	1507	0.00887
Tannerella	195950	G	19	0	19	0.00011
Odoribacter	283168	G	786	0	786	0.00462
Butyricimonas	574697	G	55	0	55	0.00032
Barnesiella	397864	G	167	0	167	0.00098
Prevotella	838	G	75	10	85	0.0005
Paraprevotella	577309	G	60	0	60	0.00035
Duncaniella	2518495	G	83	0	83	0.00049
Muribaculum	1918540	G	16	0	16	9e-05
Dysgonomonas	156973	G	16	0	16	9e-05
Porphyromonas	836	G	13	0	13	8e-05
Flavobacterium	237	G	63	0	63	0.00037
Capnocytophaga	1016	G	17	0	17	0.0001
Aquimarina	290174	G	15	0	15	9e-05
Polaribacter	52959	G	13	0	13	8e-05
Chryseobacterium	59732	G	62	1	63	0.00038
Elizabethkingia	308865	G	12	0	12	7e-05
Blattabacterium	34098	G	10	0	10	6e-05
Hymenobacter	89966	G	32	0	32	0.00019
Pontibacter	323449	G	21	0	21	0.00012
Spirosoma	107	G	23	0	23	0.00014
Runella	105	G	20	0	20	0.00012
Pedobacter	84567	G	25	0	25	0.00015
Sphingobacterium	28453	G	20	0	20	0.00012
Mucilaginibacter	423349	G	18	0	18	0.00011
Chitinophaga	79328	G	29	0	29	0.00017
Enterobacter	547	G	33	0	33	0.00019
Escherichia	561	G	25	0	25	0.00015
Klebsiella	570	G	22	0	22	0.00013
Citrobacter	544	G	17	0	17	0.0001
Raoultella	160674	G	13	0	13	8e-05
Kosakonia	1330547	G	12	0	12	7e-05
Pantoea	53335	G	17	0	17	0.0001
Erwinia	551	G	12	0	12	7e-05
Serratia	613	G	25	0	25	0.00015
Yersinia	629	G	14	0	14	8e-05
Pectobacterium	122277	G	12	0	12	7e-05
Dickeya	204037	G	10	0	10	6e-05
Pseudomonas	286	G	221	0	221	0.0013
Acinetobacter	469	G	58	0	58	0.00034
Haemophilus	724	G	208	0	208	0.00122
Pasteurella	745	G	14	0	14	8e-05
Marinobacter	2742	G	17	0	17	0.0001
Alteromonas	226	G	12	0	12	7e-05
Shewanella	22	G	33	0	33	0.00019
Pseudoalteromonas	53246	G	31	0	31	0.00018
Colwellia	28228	G	11	0	11	6e-05
Halomonas	2745	G	29	0	29	0.00017
Vibrio	662	G	60	0	60	0.00035
Xanthomonas	338	G	14	0	14	8e-05
Stenotrophomonas	40323	G	14	0	14	8e-05
Aeromonas	642	G	32	0	32	0.00019
Succinivibrio	83770	G	10	0	10	6e-05
Microbulbifer	48073	G	14	0	14	8e-05
Francisella	262	G	12	0	12	7e-05
Legionella	445	G	15	0	15	9e-05
Desulfovibrio	872	G	675	0	675	0.00397
Pseudodesulfovibrio	2035811	G	12	0	12	7e-05
Pelobacter	18	G	17	0	17	0.0001
Desulfuromonas	890	G	13	0	13	8e-05
Geobacter	28231	G	28	0	28	0.00016
Desulfopila	429014	G	11	0	11	6e-05
Campylobacter	194	G	268	0	268	0.00158
Arcobacter	28196	G	26	0	26	0.00015
Helicobacter	209	G	19	0	19	0.00011
Rhizobium	379	G	54	0	54	0.00032
Agrobacterium	357	G	13	0	13	8e-05
Bradyrhizobium	374	G	43	0	43	0.00025
Mesorhizobium	68287	G	17	0	17	0.0001
Methylobacterium	407	G	17	0	17	0.0001
Devosia	46913	G	10	0	10	6e-05
Rhodobacter	1060	G	12	0	12	7e-05
Paracoccus	265	G	11	0	11	6e-05
Sphingomonas	13687	G	63	0	63	0.00037
Sphingobium	165695	G	12	0	12	7e-05
Sphingopyxis	165697	G	11	0	11	6e-05
Acetobacter	434	G	11	0	11	6e-05
Azospirillum	191	G	19	0	19	0.00011
Caulobacter	75	G	12	0	12	7e-05
Brevundimonas	41275	G	10	0	10	6e-05
Rickettsia	780	G	14	0	14	8e-05
Oxalobacter	846	G	162	0	162	0.00095
Massilia	149698	G	25	0	25	0.00015
Janthinobacterium	29580	G	11	0	11	6e-05
Herbaspirillum	963	G	10	0	10	6e-05
Burkholderia	32008	G	51	0	51	0.0003
Cupriavidus	106589	G	25	0	25	0.00015
Paraburkholderia	1822464	G	21	0	21	0.00012
Pandoraea	93217	G	15	0	15	9e-05
Variovorax	34072	G	21	0	21	0.00012
Delftia	80865	G	14	0	14	8e-05
Hydrogenophaga	47420	G	13	0	13	8e-05
Acidovorax	12916	G	12	0	12	7e-05
Comamonas	283	G	11	0	11	6e-05
Bordetella	517	G	25	0	25	0.00015
Achromobacter	222	G	12	0	12	7e-05
Sutterella	40544	G	12	0	12	7e-05
Neisseria	482	G	40	0	40	0.00024
Chromobacterium	535	G	13	0	13	8e-05
Akkermansia	239934	G	448	0	448	0.00263
Treponema	157	G	49	0	49	0.00029
Borrelia	138	G	10	0	10	6e-05
Brachyspira	29521	G	15	0	15	9e-05
Fusobacterium	848	G	61	0	61	0.00036
Leptotrichia	32067	G	25	0	25	0.00015
Acidobacterium	33973	G	10	0	10	6e-05
Methanobrevibacter	2172	G	4183	0	4183	0.02459
Methanosarcina	2207	G	11	0	11	6e-05
Thermococcus	2263	G	16	0	16	9e-05
Homo	9605	G	464	0	464	0.00273
Brigitvirus	2733097	G	84	0	84	0.00049
Taranisvirus	2733134	G	19	0	19	0.00011

### Sheet: NIST-6
name	taxonomy_id	taxonomy_lvl	kraken_assigned_reads	added_reads	new_est_reads	fraction_total_reads
Roseburia	841	G	13235	344	13579	0.07504
Anaerostipes	207244	G	8054	0	8054	0.04451
Blautia	572511	G	5785	0	5785	0.03197
Anaerobutyricum	2569097	G	3492	0	3492	0.0193
Lachnospira	28050	G	2595	0	2595	0.01434
Lachnoclostridium	1506553	G	1095	0	1095	0.00605
Mediterraneibacter	2316020	G	868	0	868	0.0048
Enterocloster	2719313	G	839	0	839	0.00464
Butyrivibrio	830	G	340	0	340	0.00188
Lacrimispora	2719231	G	234	0	234	0.00129
Anaerocolumna	1843210	G	231	0	231	0.00128
Pseudobutyrivibrio	46205	G	132	0	132	0.00073
Lachnoanaerobaculum	1164882	G	112	0	112	0.00062
Herbinix	1663717	G	47	0	47	0.00026
Anaerotignum	2039240	G	27	0	27	0.00015
Cellulosilyticum	698776	G	23	0	23	0.00013
Faecalibacterium	216851	G	15368	0	15368	0.08493
Ruminococcus	1263	G	4993	0	4993	0.02759
Ruthenibacterium	1905344	G	302	0	302	0.00167
Flavonifractor	946234	G	220	0	220	0.00122
Caproiciproducens	1738645	G	57	0	57	0.00032
Ethanoligenens	253238	G	25	0	25	0.00014
Clostridium	1485	G	753	2264	3017	0.01668
Hungatella	1649459	G	114	0	114	0.00063
Butyricicoccus	580596	G	71	0	71	0.00039
Caloranaerobacter	171003	G	14	0	14	8e-05
Candidatus Arthromitus	49082	G	13	0	13	7e-05
Hathewaya	1769729	G	13	0	13	7e-05
Alkaliphilus	114627	G	10	0	10	6e-05
Geosporobacter	390805	G	10	0	10	6e-05
Oscillibacter	459786	G	427	0	427	0.00236
Dysosmobacter	2591381	G	339	0	339	0.00187
Clostridioides	1870884	G	633	0	633	0.0035
Romboutsia	1501226	G	101	0	101	0.00056
Filifactor	44259	G	22	0	22	0.00012
Peptacetobacter	2743582	G	14	0	14	8e-05
Paeniclostridium	1849828	G	12	0	12	7e-05
Peptoclostridium	1481960	G	11	0	11	6e-05
Massilistercora	2717089	G	397	0	397	0.00219
Flintibacter	1918454	G	128	0	128	0.00071
Aminipila	2060094	G	52	0	52	0.00029
Mogibacterium	86331	G	12	0	12	7e-05
Intestinimonas	1392389	G	70	0	70	0.00039
Eubacterium	1730	G	661	0	661	0.00365
Acetobacterium	33951	G	14	0	14	8e-05
Christensenella	990721	G	598	0	598	0.0033
Desulfitobacterium	36853	G	23	0	23	0.00013
Desulfosporosinus	79206	G	23	0	23	0.00013
Dehalobacter	56112	G	14	0	14	8e-05
Desulfotomaculum	1562	G	11	0	11	6e-05
Hungateiclostridium	2304692	G	41	0	41	0.00023
Pseudoclostridium	2304693	G	20	0	20	0.00011
Mageeibacillus	1637257	G	13	0	13	7e-05
Thermoclostridium	2304691	G	13	0	13	7e-05
Petrocella	2603323	G	12	0	12	7e-05
Caldicellulosiruptor	44000	G	31	0	31	0.00017
Thermoanaerobacterium	28895	G	17	0	17	9e-05
Thermoanaerobacter	1754	G	11	0	11	6e-05
Staphylococcus	1279	G	3451	0	3451	0.01907
Macrococcus	69965	G	17	0	17	9e-05
Bacillus	1386	G	279	0	279	0.00154
Virgibacillus	84406	G	28	0	28	0.00015
Lysinibacillus	400634	G	22	0	22	0.00012
Geobacillus	129337	G	19	0	19	0.00011
Oceanobacillus	182709	G	14	0	14	8e-05
Anoxybacillus	150247	G	13	0	13	7e-05
Mesobacillus	2675231	G	13	0	13	7e-05
Cytobacillus	2675230	G	11	0	11	6e-05
Paenibacillus	44249	G	393	0	393	0.00217
Brevibacillus	55080	G	30	0	30	0.00017
Cohnella	329857	G	15	0	15	8e-05
Aneurinibacillus	55079	G	10	0	10	6e-05
Sporosarcina	1569	G	26	0	26	0.00014
Planococcus	1372	G	18	0	18	0.0001
Gemella	1378	G	20	0	20	0.00011
Exiguobacterium	33986	G	11	0	11	6e-05
Listeria	1637	G	21	1	22	0.00012
Streptococcus	1301	G	843	0	843	0.00466
Lactococcus	1357	G	120	5	125	0.00069
Lactobacillus	1578	G	270	1	271	0.0015
Pediococcus	1253	G	17	0	17	9e-05
Liquorilactobacillus	2767888	G	10	0	10	6e-05
Enterococcus	1350	G	229	0	229	0.00127
Vagococcus	2737	G	12	0	12	7e-05
Leuconostoc	1243	G	32	0	32	0.00018
Weissella	46255	G	11	0	11	6e-05
Carnobacterium	2747	G	19	0	19	0.00011
Jeotgalibaca	1470540	G	11	0	11	6e-05
Dialister	39948	G	3874	0	3874	0.02141
Megasphaera	906	G	30	0	30	0.00017
Veillonella	29465	G	25	0	25	0.00014
Selenomonas	970	G	67	0	67	0.00037
Pelosinus	365348	G	14	0	14	8e-05
Phascolarctobacterium	33024	G	51	0	51	0.00028
Acidaminococcus	904	G	21	0	21	0.00012
Longibaculum	1918538	G	828	0	828	0.00458
Faecalitalea	1573534	G	362	0	362	0.002
Amedibacterium	2749267	G	159	0	159	0.00088
Erysipelatoclostridium	1505663	G	158	0	158	0.00087
Turicibacter	191303	G	79	0	79	0.00044
Faecalibaculum	1729679	G	21	0	21	0.00012
Intestinibaculum	2679910	G	21	0	21	0.00012
Erysipelothrix	1647	G	11	0	11	6e-05
Peptoniphilus	162289	G	21	0	21	0.00012
Finegoldia	150022	G	10	0	10	6e-05
Murdochiella	1161127	G	10	0	10	6e-05
Bifidobacterium	1678	G	32143	0	32143	0.17763
Scardovia	196081	G	10	0	10	6e-05
Rothia	32207	G	31	0	31	0.00017
Arthrobacter	1663	G	28	0	28	0.00015
Pseudarthrobacter	1742993	G	19	0	19	0.00011
Kocuria	57493	G	13	0	13	7e-05
Micrococcus	1269	G	10	0	10	6e-05
Microbacterium	33882	G	39	0	39	0.00022
Leifsonia	110932	G	10	0	10	6e-05
Mycolicibacterium	1866885	G	48	0	48	0.00027
Mycobacterium	1763	G	33	0	33	0.00018
Corynebacterium	1716	G	75	0	75	0.00041
Rhodococcus	1827	G	45	0	45	0.00025
Nocardia	1817	G	28	0	28	0.00015
Gordonia	2053	G	18	0	18	0.0001
Streptomyces	1883	G	259	1	260	0.00144
Schaalia	2529408	G	74	0	74	0.00041
Actinomyces	1654	G	29	0	29	0.00016
Nocardioides	1839	G	20	0	20	0.00011
Pseudonocardia	1847	G	18	0	18	0.0001
Amycolatopsis	1813	G	17	0	17	9e-05
Micromonospora	1873	G	32	0	32	0.00018
Actinoplanes	1865	G	14	0	14	8e-05
Actinomadura	1988	G	11	0	11	6e-05
Adlercreutzia	447020	G	1092	0	1092	0.00603
Gordonibacter	644652	G	108	0	108	0.0006
Eggerthella	84111	G	68	0	68	0.00038
Slackia	84108	G	20	0	20	0.00011
Arabia	2005386	G	20	0	20	0.00011
Phoenicibacter	1981050	G	18	0	18	0.0001
Denitrobacterium	79603	G	12	0	12	7e-05
Collinsella	102106	G	842	0	842	0.00465
Olsenella	133925	G	40	0	40	0.00022
Libanicoccus	1935188	G	14	0	14	8e-05
Parolsenella	2082587	G	13	0	13	7e-05
Rubrobacter	42255	G	10	0	10	6e-05
Synechococcus	1129	G	37	0	37	0.0002
Prochlorococcus	1218	G	10	0	10	6e-05
Nostoc	1177	G	15	0	15	8e-05
Calothrix	1186	G	14	0	14	8e-05
Mycoplasma	2093	G	37	7	44	0.00025
Spiroplasma	2132	G	21	0	21	0.00012
Roseiflexus	120961	G	10	0	10	6e-05
Deinococcus	1298	G	24	0	24	0.00013
Thermus	270	G	14	0	14	8e-05
Bacteroides	816	G	30555	0	30555	0.16886
Phocaeicola	909656	G	20386	0	20386	0.11266
Alistipes	239759	G	5440	0	5440	0.03006
Parabacteroides	375288	G	1116	329	1445	0.00799
Tannerella	195950	G	20	0	20	0.00011
Odoribacter	283168	G	663	0	663	0.00366
Butyricimonas	574697	G	55	0	55	0.0003
Barnesiella	397864	G	161	0	161	0.00089
Paraprevotella	577309	G	73	0	73	0.0004
Prevotella	838	G	71	19	90	0.0005
Duncaniella	2518495	G	84	0	84	0.00046
Muribaculum	1918540	G	18	0	18	0.0001
Porphyromonas	836	G	11	0	11	6e-05
Flavobacterium	237	G	65	0	65	0.00036
Winogradskyella	286104	G	17	0	17	9e-05
Capnocytophaga	1016	G	16	0	16	9e-05
Polaribacter	52959	G	16	0	16	9e-05
Gramella	292691	G	13	0	13	7e-05
Chryseobacterium	59732	G	64	1	65	0.00036
Elizabethkingia	308865	G	13	0	13	7e-05
Blattabacterium	34098	G	13	0	13	7e-05
Hymenobacter	89966	G	45	0	45	0.00025
Pontibacter	323449	G	10	0	10	6e-05
Spirosoma	107	G	19	0	19	0.00011
Runella	105	G	10	0	10	6e-05
Sphingobacterium	28453	G	27	0	27	0.00015
Pedobacter	84567	G	24	0	24	0.00013
Mucilaginibacter	423349	G	24	0	24	0.00013
Chitinophaga	79328	G	40	0	40	0.00022
Enterobacter	547	G	30	0	30	0.00017
Escherichia	561	G	25	0	25	0.00014
Citrobacter	544	G	25	0	25	0.00014
Klebsiella	570	G	23	0	23	0.00013
Raoultella	160674	G	19	0	19	0.00011
Kosakonia	1330547	G	11	0	11	6e-05
Pantoea	53335	G	32	0	32	0.00018
Erwinia	551	G	14	0	14	8e-05
Serratia	613	G	27	0	27	0.00015
Yersinia	629	G	10	0	10	6e-05
Dickeya	204037	G	10	0	10	6e-05
Proteus	583	G	13	0	13	7e-05
Pseudomonas	286	G	266	0	266	0.00147
Acinetobacter	469	G	59	0	59	0.00033
Psychrobacter	497	G	10	0	10	6e-05
Haemophilus	724	G	250	0	250	0.00138
Pasteurella	745	G	18	0	18	0.0001
Marinobacter	2742	G	19	0	19	0.00011
Pseudoalteromonas	53246	G	36	0	36	0.0002
Shewanella	22	G	35	0	35	0.00019
Xanthomonas	338	G	33	0	33	0.00018
Stenotrophomonas	40323	G	16	0	16	9e-05
Lysobacter	68	G	11	0	11	6e-05
Vibrio	662	G	82	1	83	0.00046
Halomonas	2745	G	27	0	27	0.00015
Aeromonas	642	G	26	0	26	0.00014
Legionella	445	G	24	0	24	0.00013
Desulfovibrio	872	G	824	0	824	0.00455
Pseudodesulfovibrio	2035811	G	14	0	14	8e-05
Desulfomicrobium	898	G	11	0	11	6e-05
Corallococcus	83461	G	13	0	13	7e-05
Sorangium	39643	G	16	0	16	9e-05
Geobacter	28231	G	33	0	33	0.00018
Desulfuromonas	890	G	11	0	11	6e-05
Desulfopila	429014	G	14	0	14	8e-05
Campylobacter	194	G	258	0	258	0.00143
Arcobacter	28196	G	31	0	31	0.00017
Sulfurospirillum	57665	G	10	0	10	6e-05
Helicobacter	209	G	17	0	17	9e-05
Oxalobacter	846	G	199	0	199	0.0011
Massilia	149698	G	26	0	26	0.00014
Janthinobacterium	29580	G	16	0	16	9e-05
Herbaspirillum	963	G	11	0	11	6e-05
Burkholderia	32008	G	49	0	49	0.00027
Paraburkholderia	1822464	G	35	0	35	0.00019
Cupriavidus	106589	G	30	0	30	0.00017
Pandoraea	93217	G	24	0	24	0.00013
Polynucleobacter	44013	G	11	0	11	6e-05
Delftia	80865	G	29	0	29	0.00016
Variovorax	34072	G	25	0	25	0.00014
Acidovorax	12916	G	19	0	19	0.00011
Hydrogenophaga	47420	G	12	0	12	7e-05
Rhodoferax	28065	G	10	0	10	6e-05
Achromobacter	222	G	24	0	24	0.00013
Bordetella	517	G	24	0	24	0.00013
Neisseria	482	G	34	0	34	0.00019
Azoarcus	12960	G	16	0	16	9e-05
Bradyrhizobium	374	G	65	0	65	0.00036
Rhizobium	379	G	35	0	35	0.00019
Agrobacterium	357	G	20	0	20	0.00011
Methylobacterium	407	G	23	0	23	0.00013
Methylorubrum	2282523	G	11	0	11	6e-05
Mesorhizobium	68287	G	27	0	27	0.00015
Sphingomonas	13687	G	69	0	69	0.00038
Sphingopyxis	165697	G	10	0	10	6e-05
Altererythrobacter	361177	G	15	0	15	8e-05
Paracoccus	265	G	10	0	10	6e-05
Azospirillum	191	G	23	0	23	0.00013
Rickettsia	780	G	13	0	13	7e-05
Caulobacter	75	G	14	0	14	8e-05
Akkermansia	239934	G	482	0	482	0.00266
Treponema	157	G	59	0	59	0.00033
Sphaerochaeta	399320	G	10	0	10	6e-05
Brachyspira	29521	G	14	0	14	8e-05
Leptospira	171	G	10	0	10	6e-05
Fusobacterium	848	G	56	0	56	0.00031
Leptotrichia	32067	G	23	0	23	0.00013
Cloacibacillus	508459	G	13	0	13	7e-05
Methanobrevibacter	2172	G	4284	0	4284	0.02367
Methanosarcina	2207	G	15	0	15	8e-05
Thermococcus	2263	G	17	0	17	9e-05
Homo	9605	G	482	0	482	0.00266
Brigitvirus	2733097	G	88	0	88	0.00049
Taranisvirus	2733134	G	15	0	15	8e-05

### Sheet: NIST-7
name	taxonomy_id	taxonomy_lvl	kraken_assigned_reads	added_reads	new_est_reads	fraction_total_reads
Roseburia	841	G	15051	290	15341	0.07601
Anaerostipes	207244	G	8814	0	8814	0.04367
Blautia	572511	G	6621	0	6621	0.0328
Anaerobutyricum	2569097	G	3658	0	3658	0.01812
Lachnospira	28050	G	3013	0	3013	0.01493
Lachnoclostridium	1506553	G	1186	0	1186	0.00588
Enterocloster	2719313	G	1010	0	1010	0.005
Mediterraneibacter	2316020	G	993	0	993	0.00492
Butyrivibrio	830	G	372	0	372	0.00184
Lacrimispora	2719231	G	275	0	275	0.00136
Anaerocolumna	1843210	G	257	0	257	0.00127
Pseudobutyrivibrio	46205	G	165	0	165	0.00082
Lachnoanaerobaculum	1164882	G	110	0	110	0.00055
Herbinix	1663717	G	63	0	63	0.00031
Cellulosilyticum	698776	G	34	0	34	0.00017
Anaerotignum	2039240	G	27	0	27	0.00013
Faecalibacterium	216851	G	17330	0	17330	0.08586
Ruminococcus	1263	G	5829	0	5829	0.02888
Ruthenibacterium	1905344	G	346	0	346	0.00171
Flavonifractor	946234	G	297	0	297	0.00147
Caproiciproducens	1738645	G	69	0	69	0.00034
Ethanoligenens	253238	G	46	0	46	0.00023
Clostridium	1485	G	900	2582	3482	0.01725
Hungatella	1649459	G	126	0	126	0.00062
Butyricicoccus	580596	G	91	0	91	0.00045
Candidatus Arthromitus	49082	G	14	0	14	7e-05
Geosporobacter	390805	G	14	0	14	7e-05
Alkaliphilus	114627	G	11	0	11	5e-05
Oscillibacter	459786	G	491	0	491	0.00243
Dysosmobacter	2591381	G	449	0	449	0.00222
Clostridioides	1870884	G	748	0	748	0.00371
Romboutsia	1501226	G	103	0	103	0.00051
Filifactor	44259	G	25	0	25	0.00012
Paeniclostridium	1849828	G	16	0	16	8e-05
Peptoclostridium	1481960	G	14	0	14	7e-05
Peptacetobacter	2743582	G	13	0	13	6e-05
Eubacterium	1730	G	829	0	829	0.00411
Acetobacterium	33951	G	11	0	11	5e-05
Massilistercora	2717089	G	449	0	449	0.00222
Flintibacter	1918454	G	154	0	154	0.00076
Aminipila	2060094	G	62	0	62	0.00031
Mogibacterium	86331	G	33	0	33	0.00016
Intestinimonas	1392389	G	78	0	78	0.00039
Thermaerobacter	73918	G	10	0	10	5e-05
Christensenella	990721	G	716	0	716	0.00355
Desulfosporosinus	79206	G	29	0	29	0.00014
Desulfotomaculum	1562	G	20	0	20	0.0001
Desulfitobacterium	36853	G	18	0	18	9e-05
Dehalobacter	56112	G	15	0	15	7e-05
Hungateiclostridium	2304692	G	30	0	30	0.00015
Thermoclostridium	2304691	G	21	0	21	0.0001
Pseudoclostridium	2304693	G	18	0	18	9e-05
Ruminiclostridium	1508657	G	12	343	355	0.00176
Mageeibacillus	1637257	G	12	0	12	6e-05
Thermoanaerobacterium	28895	G	30	0	30	0.00015
Caldicellulosiruptor	44000	G	30	0	30	0.00015
Moorella	44260	G	11	0	11	5e-05
Thermoanaerobacter	1754	G	11	0	11	6e-05
Halocella	46466	G	12	0	12	6e-05
Dialister	39948	G	4553	0	4553	0.02256
Veillonella	29465	G	33	0	33	0.00016
Megasphaera	906	G	31	0	31	0.00015
Selenomonas	970	G	72	0	72	0.00036
Megamonas	158846	G	13	0	13	6e-05
Pelosinus	365348	G	20	0	20	0.0001
Methylomusa	2093783	G	11	0	11	5e-05
Phascolarctobacterium	33024	G	46	0	46	0.00023
Acidaminococcus	904	G	29	0	29	0.00014
Longibaculum	1918538	G	967	0	967	0.00479
Faecalitalea	1573534	G	374	0	374	0.00185
Erysipelatoclostridium	1505663	G	223	0	223	0.0011
Amedibacterium	2749267	G	172	0	172	0.00085
Turicibacter	191303	G	112	0	112	0.00055
Intestinibaculum	2679910	G	39	0	39	0.00019
Faecalibaculum	1729679	G	21	0	21	0.0001
Erysipelothrix	1647	G	19	0	19	9e-05
Streptococcus	1301	G	920	1	921	0.00457
Lactococcus	1357	G	123	2	125	0.00062
Lactobacillus	1578	G	273	0	273	0.00136
Lactiplantibacillus	2767842	G	13	6	19	0.0001
Pediococcus	1253	G	10	0	10	5e-05
Liquorilactobacillus	2767888	G	10	0	10	5e-05
Enterococcus	1350	G	268	0	268	0.00133
Vagococcus	2737	G	14	0	14	7e-05
Leuconostoc	1243	G	28	0	28	0.00014
Weissella	46255	G	14	0	14	7e-05
Carnobacterium	2747	G	15	0	15	7e-05
Jeotgalibaca	1470540	G	13	0	13	6e-05
Aerococcus	1375	G	13	0	13	6e-05
Bacillus	1386	G	312	0	312	0.00155
Virgibacillus	84406	G	29	0	29	0.00014
Geobacillus	129337	G	24	0	24	0.00012
Lysinibacillus	400634	G	22	0	22	0.00011
Lentibacillus	175304	G	16	0	16	8e-05
Metabacillus	2675233	G	13	0	13	6e-05
Oceanobacillus	182709	G	11	0	11	5e-05
Cytobacillus	2675230	G	11	0	11	5e-05
Mesobacillus	2675231	G	10	0	10	5e-05
Paenibacillus	44249	G	430	0	430	0.00213
Aneurinibacillus	55079	G	27	0	27	0.00013
Brevibacillus	55080	G	21	0	21	0.0001
Cohnella	329857	G	14	0	14	7e-05
Staphylococcus	1279	G	103	0	103	0.00051
Macrococcus	69965	G	16	0	16	8e-05
Planococcus	1372	G	30	0	30	0.00015
Sporosarcina	1569	G	18	0	18	9e-05
Listeria	1637	G	40	1	41	0.00021
Gemella	1378	G	19	0	19	9e-05
Exiguobacterium	33986	G	11	0	11	5e-05
Tumebacillus	432330	G	11	0	11	5e-05
Peptoniphilus	162289	G	20	0	20	0.0001
Anaerococcus	165779	G	11	0	11	5e-05
Gudongella	2692382	G	12	0	12	6e-05
Gottschalkia	1505664	G	14	0	14	7e-05
Bifidobacterium	1678	G	36185	0	36185	0.17928
Mycolicibacterium	1866885	G	72	0	72	0.00036
Mycobacterium	1763	G	41	0	41	0.0002
Corynebacterium	1716	G	106	0	106	0.00053
Rhodococcus	1827	G	48	0	48	0.00024
Nocardia	1817	G	29	0	29	0.00014
Gordonia	2053	G	14	0	14	7e-05
Microbacterium	33882	G	58	0	58	0.00029
Rothia	32207	G	34	0	34	0.00017
Arthrobacter	1663	G	20	0	20	0.0001
Pseudarthrobacter	1742993	G	13	0	13	6e-05
Kocuria	57493	G	12	0	12	6e-05
Xylanimonas	186188	G	10	0	10	5e-05
Brevibacterium	1696	G	11	0	11	5e-05
Streptomyces	1883	G	287	0	287	0.00142
Schaalia	2529408	G	89	0	89	0.00044
Actinomyces	1654	G	39	0	39	0.00019
Nocardioides	1839	G	27	0	27	0.00013
Acidipropionibacterium	1912215	G	11	0	11	5e-05
Amycolatopsis	1813	G	18	0	18	9e-05
Pseudonocardia	1847	G	17	0	17	8e-05
Saccharothrix	2071	G	11	0	11	5e-05
Micromonospora	1873	G	41	0	41	0.0002
Actinoplanes	1865	G	23	0	23	0.00011
Phytohabitans	907364	G	10	0	10	5e-05
Actinomadura	1988	G	15	0	15	7e-05
Frankia	1854	G	15	0	15	7e-05
Adlercreutzia	447020	G	1274	0	1274	0.00631
Gordonibacter	644652	G	129	0	129	0.00064
Eggerthella	84111	G	104	0	104	0.00052
Phoenicibacter	1981050	G	25	0	25	0.00012
Slackia	84108	G	21	0	21	0.0001
Arabia	2005386	G	13	0	13	6e-05
Collinsella	102106	G	928	0	928	0.0046
Olsenella	133925	G	40	0	40	0.0002
Libanicoccus	1935188	G	14	0	14	7e-05
Parolsenella	2082587	G	13	0	13	6e-05
Rubrobacter	42255	G	16	0	16	8e-05
Calothrix	1186	G	23	0	23	0.00011
Nostoc	1177	G	16	0	16	8e-05
Synechococcus	1129	G	33	0	33	0.00016
Mycoplasma	2093	G	54	8	62	0.00031
Spiroplasma	2132	G	24	0	24	0.00012
Deinococcus	1298	G	53	0	53	0.00026
Meiothermus	65551	G	10	0	10	5e-05
Bacteroides	816	G	34915	0	34915	0.17299
Phocaeicola	909656	G	23152	0	23152	0.11471
Alistipes	239759	G	6183	0	6183	0.03063
Parabacteroides	375288	G	1281	328	1609	0.00797
Tannerella	195950	G	23	0	23	0.00011
Odoribacter	283168	G	804	0	804	0.00398
Butyricimonas	574697	G	60	0	60	0.0003
Barnesiella	397864	G	186	0	186	0.00092
Duncaniella	2518495	G	98	0	98	0.00049
Muribaculum	1918540	G	29	0	29	0.00014
Prevotella	838	G	70	9	79	0.00039
Paraprevotella	577309	G	66	0	66	0.00033
Porphyromonas	836	G	13	0	13	6e-05
Flavobacterium	237	G	60	0	60	0.0003
Capnocytophaga	1016	G	16	0	16	8e-05
Winogradskyella	286104	G	14	0	14	7e-05
Polaribacter	52959	G	11	0	11	5e-05
Gramella	292691	G	11	0	11	5e-05
Aquimarina	290174	G	10	0	10	5e-05
Chryseobacterium	59732	G	94	0	94	0.00047
Elizabethkingia	308865	G	13	0	13	6e-05
Blattabacterium	34098	G	15	0	15	7e-05
Hymenobacter	89966	G	54	0	54	0.00027
Pontibacter	323449	G	16	0	16	8e-05
Spirosoma	107	G	31	0	31	0.00015
Rhodocytophaga	455076	G	11	0	11	5e-05
Runella	105	G	10	0	10	5e-05
Sphingobacterium	28453	G	20	0	20	0.0001
Pedobacter	84567	G	20	0	20	0.0001
Mucilaginibacter	423349	G	20	0	20	0.0001
Chitinophaga	79328	G	23	0	23	0.00011
Enterobacter	547	G	32	0	32	0.00016
Klebsiella	570	G	26	0	26	0.00013
Citrobacter	544	G	22	0	22	0.00011
Escherichia	561	G	20	0	20	0.0001
Raoultella	160674	G	14	0	14	7e-05
Cronobacter	413496	G	11	0	11	5e-05
Pantoea	53335	G	25	0	25	0.00012
Buchnera	32199	G	14	0	14	7e-05
Serratia	613	G	28	0	28	0.00014
Yersinia	629	G	12	0	12	6e-05
Proteus	583	G	16	0	16	8e-05
Dickeya	204037	G	11	0	11	5e-05
Pseudomonas	286	G	304	0	304	0.00151
Acinetobacter	469	G	63	0	63	0.00031
Haemophilus	724	G	244	0	244	0.00121
Pasteurella	745	G	14	0	14	7e-05
Marinobacter	2742	G	17	0	17	8e-05
Shewanella	22	G	35	0	35	0.00017
Pseudoalteromonas	53246	G	34	0	34	0.00017
Colwellia	28228	G	22	0	22	0.00011
Xanthomonas	338	G	35	0	35	0.00017
Stenotrophomonas	40323	G	28	0	28	0.00014
Lysobacter	68	G	24	0	24	0.00012
Luteimonas	83614	G	11	0	11	5e-05
Dyella	231454	G	11	0	11	5e-05
Vibrio	662	G	80	0	80	0.0004
Halomonas	2745	G	34	0	34	0.00017
Aeromonas	642	G	27	0	27	0.00013
Microbulbifer	48073	G	12	0	12	6e-05
Thiomicrorhabdus	2039723	G	14	0	14	7e-05
Francisella	262	G	11	0	11	5e-05
Methylomonas	416	G	11	0	11	5e-05
Methylomicrobium	39773	G	10	0	10	5e-05
Legionella	445	G	15	0	15	7e-05
Desulfovibrio	872	G	875	0	875	0.00434
Pseudodesulfovibrio	2035811	G	11	0	11	5e-05
Myxococcus	32	G	10	0	10	5e-05
Sorangium	39643	G	10	0	10	5e-05
Geobacter	28231	G	37	0	37	0.00018
Desulfuromonas	890	G	16	0	16	8e-05
Pelobacter	18	G	10	0	10	5e-05
Desulfosarcina	2299	G	12	0	12	6e-05
Desulfopila	429014	G	16	0	16	8e-05
Campylobacter	194	G	306	0	306	0.00152
Arcobacter	28196	G	35	0	35	0.00017
Sulfurospirillum	57665	G	14	0	14	7e-05
Helicobacter	209	G	20	0	20	0.0001
Rhizobium	379	G	47	0	47	0.00023
Agrobacterium	357	G	20	0	20	0.0001
Sinorhizobium	28105	G	12	0	12	6e-05
Bradyrhizobium	374	G	50	0	50	0.00025
Rhodopseudomonas	1073	G	13	0	13	6e-05
Mesorhizobium	68287	G	41	0	41	0.0002
Methylobacterium	407	G	29	0	29	0.00014
Bartonella	773	G	16	0	16	8e-05
Sphingomonas	13687	G	83	0	83	0.00041
Sphingobium	165695	G	18	0	18	9e-05
Novosphingobium	165696	G	14	0	14	7e-05
Altererythrobacter	361177	G	15	0	15	7e-05
Labrenzia	478070	G	11	0	11	5e-05
Paracoccus	265	G	11	0	11	5e-05
Stappia	152161	G	10	0	10	5e-05
Acetobacter	434	G	14	0	14	7e-05
Azospirillum	191	G	14	0	14	7e-05
Rickettsia	780	G	17	0	17	8e-05
Wolbachia	953	G	11	0	11	5e-05
Brevundimonas	41275	G	11	0	11	5e-05
Oxalobacter	846	G	228	0	228	0.00113
Massilia	149698	G	21	0	21	0.0001
Janthinobacterium	29580	G	15	0	15	7e-05
Herbaspirillum	963	G	13	0	13	6e-05
Burkholderia	32008	G	61	0	61	0.0003
Paraburkholderia	1822464	G	43	0	43	0.00021
Cupriavidus	106589	G	32	0	32	0.00016
Pandoraea	93217	G	14	0	14	7e-05
Variovorax	34072	G	27	0	27	0.00013
Delftia	80865	G	25	0	25	0.00012
Acidovorax	12916	G	13	0	13	6e-05
Hydrogenophaga	47420	G	13	0	13	6e-05
Comamonas	283	G	10	0	10	5e-05
Bordetella	517	G	32	0	32	0.00016
Achromobacter	222	G	24	0	24	0.00012
Sutterella	40544	G	18	0	18	9e-05
Neisseria	482	G	30	0	30	0.00015
Chromobacterium	535	G	16	0	16	8e-05
Azoarcus	12960	G	13	0	13	6e-05
Thauera	33057	G	12	0	12	6e-05
Akkermansia	239934	G	545	0	545	0.0027
Chlamydia	810	G	10	0	10	5e-05
Treponema	157	G	72	0	72	0.00036
Leptospira	171	G	17	0	17	8e-05
Brachyspira	29521	G	17	0	17	8e-05
Fusobacterium	848	G	56	0	56	0.00028
Leptotrichia	32067	G	31	0	31	0.00015
Cloacibacillus	508459	G	10	0	10	5e-05
Methanobrevibacter	2172	G	4769	0	4769	0.02363
Methanosarcina	2207	G	20	0	20	0.0001
Thermococcus	2263	G	12	0	12	6e-05
Homo	9605	G	509	0	509	0.00252
Brigitvirus	2733097	G	115	0	115	0.00057
Taranisvirus	2733134	G	21	0	21	0.0001
Bracovirus	10485	G	10	0	10	5e-05

### Sheet: NIST-8
name	taxonomy_id	taxonomy_lvl	kraken_assigned_reads	added_reads	new_est_reads	fraction_total_reads
Roseburia	841	G	16561	320	16881	0.07463
Anaerostipes	207244	G	9865	0	9865	0.04361
Blautia	572511	G	7079	0	7079	0.03129
Anaerobutyricum	2569097	G	4225	0	4225	0.01868
Lachnospira	28050	G	3331	0	3331	0.01473
Lachnoclostridium	1506553	G	1345	0	1345	0.00595
Mediterraneibacter	2316020	G	1070	0	1070	0.00473
Enterocloster	2719313	G	1054	0	1054	0.00466
Butyrivibrio	830	G	388	0	388	0.00172
Lacrimispora	2719231	G	277	0	277	0.00122
Anaerocolumna	1843210	G	258	0	258	0.00114
Pseudobutyrivibrio	46205	G	190	0	190	0.00084
Lachnoanaerobaculum	1164882	G	148	0	148	0.00065
Herbinix	1663717	G	54	0	54	0.00024
Cellulosilyticum	698776	G	37	0	37	0.00016
Anaerotignum	2039240	G	29	0	29	0.00013
Faecalibacterium	216851	G	19806	0	19806	0.08756
Ruminococcus	1263	G	6244	0	6244	0.0276
Ruthenibacterium	1905344	G	404	0	404	0.00179
Flavonifractor	946234	G	321	0	321	0.00142
Caproiciproducens	1738645	G	83	0	83	0.00037
Ethanoligenens	253238	G	63	0	63	0.00028
Clostridium	1485	G	1050	2905	3955	0.01749
Hungatella	1649459	G	134	0	134	0.00059
Butyricicoccus	580596	G	92	0	92	0.00041
Alkaliphilus	114627	G	14	0	14	6e-05
Crassaminicella	1848399	G	11	0	11	5e-05
Caloranaerobacter	171003	G	10	0	10	4e-05
Oscillibacter	459786	G	532	0	532	0.00235
Dysosmobacter	2591381	G	491	0	491	0.00217
Clostridioides	1870884	G	811	0	811	0.00359
Romboutsia	1501226	G	107	0	107	0.00047
Filifactor	44259	G	18	0	18	8e-05
Peptacetobacter	2743582	G	13	0	13	6e-05
Peptoclostridium	1481960	G	11	0	11	5e-05
Paeniclostridium	1849828	G	11	0	11	5e-05
Massilistercora	2717089	G	529	0	529	0.00234
Flintibacter	1918454	G	151	0	151	0.00067
Aminipila	2060094	G	63	0	63	0.00028
Mogibacterium	86331	G	28	0	28	0.00012
Intestinimonas	1392389	G	83	0	83	0.00037
Eubacterium	1730	G	855	0	855	0.00378
Acetobacterium	33951	G	21	0	21	9e-05
Christensenella	990721	G	715	0	715	0.00316
Desulfosporosinus	79206	G	25	0	25	0.00011
Dehalobacter	56112	G	23	0	23	0.0001
Desulfitobacterium	36853	G	18	0	18	8e-05
Desulfotomaculum	1562	G	17	0	17	8e-05
Hungateiclostridium	2304692	G	40	0	40	0.00018
Pseudoclostridium	2304693	G	21	0	21	9e-05
Mageeibacillus	1637257	G	17	0	17	8e-05
Thermoclostridium	2304691	G	15	0	15	7e-05
Heliobacterium	2697	G	10	0	10	4e-05
Thermoanaerobacterium	28895	G	25	0	25	0.00011
Caldicellulosiruptor	44000	G	24	0	24	0.00011
Thermoanaerobacter	1754	G	11	0	11	5e-05
Moorella	44260	G	10	0	10	4e-05
Mahella	252965	G	11	0	11	5e-05
Halanaerobium	2330	G	10	0	10	4e-05
Staphylococcus	1279	G	3274	0	3274	0.01448
Macrococcus	69965	G	13	0	13	6e-05
Bacillus	1386	G	364	0	364	0.00161
Geobacillus	129337	G	34	0	34	0.00015
Virgibacillus	84406	G	16	0	16	7e-05
Lysinibacillus	400634	G	14	0	14	6e-05
Mesobacillus	2675231	G	14	0	14	6e-05
Peribacillus	2675229	G	14	0	14	6e-05
Anoxybacillus	150247	G	13	0	13	6e-05
Oceanobacillus	182709	G	13	0	13	6e-05
Cytobacillus	2675230	G	12	0	12	5e-05
Pontibacillus	289201	G	11	0	11	5e-05
Metabacillus	2675233	G	11	0	11	5e-05
Alkalihalobacillus	2675234	G	10	0	10	4e-05
Neobacillus	2675232	G	10	0	10	4e-05
Paenibacillus	44249	G	469	0	469	0.00207
Brevibacillus	55080	G	28	0	28	0.00012
Aneurinibacillus	55079	G	20	0	20	9e-05
Cohnella	329857	G	13	0	13	6e-05
Sporosarcina	1569	G	38	0	38	0.00017
Planococcus	1372	G	27	0	27	0.00012
Listeria	1637	G	34	1	35	0.00016
Gemella	1378	G	20	0	20	9e-05
Exiguobacterium	33986	G	16	0	16	7e-05
Streptococcus	1301	G	1009	1	1010	0.00447
Lactococcus	1357	G	130	3	133	0.00059
Lactobacillus	1578	G	301	1	302	0.00134
Lactiplantibacillus	2767842	G	21	11	32	0.00014
Liquorilactobacillus	2767888	G	14	0	14	6e-05
Enterococcus	1350	G	301	0	301	0.00133
Vagococcus	2737	G	14	0	14	6e-05
Leuconostoc	1243	G	28	0	28	0.00012
Weissella	46255	G	13	0	13	6e-05
Carnobacterium	2747	G	18	0	18	8e-05
Jeotgalibaca	1470540	G	13	0	13	6e-05
Aerococcus	1375	G	13	0	13	6e-05
Dialister	39948	G	4761	0	4761	0.02105
Megasphaera	906	G	40	0	40	0.00018
Veillonella	29465	G	37	0	37	0.00016
Selenomonas	970	G	78	0	78	0.00034
Megamonas	158846	G	18	0	18	8e-05
Methylomusa	2093783	G	11	0	11	5e-05
Phascolarctobacterium	33024	G	69	0	69	0.00031
Acidaminococcus	904	G	17	0	17	8e-05
Longibaculum	1918538	G	1053	0	1053	0.00466
Faecalitalea	1573534	G	421	0	421	0.00186
Erysipelatoclostridium	1505663	G	223	0	223	0.00099
Amedibacterium	2749267	G	168	0	168	0.00074
Turicibacter	191303	G	107	0	107	0.00047
Intestinibaculum	2679910	G	45	0	45	0.0002
Erysipelothrix	1647	G	21	0	21	9e-05
Faecalibaculum	1729679	G	21	0	21	9e-05
Peptoniphilus	162289	G	14	0	14	6e-05
Anaerococcus	165779	G	11	0	11	5e-05
Gudongella	2692382	G	11	0	11	5e-05
Gottschalkia	1505664	G	13	0	13	6e-05
Bifidobacterium	1678	G	35605	0	35605	0.1574
Mycolicibacterium	1866885	G	67	0	67	0.0003
Mycobacterium	1763	G	45	0	45	0.0002
Rhodococcus	1827	G	53	0	53	0.00023
Nocardia	1817	G	38	0	38	0.00017
Corynebacterium	1716	G	88	0	88	0.00039
Gordonia	2053	G	17	0	17	8e-05
Microbacterium	33882	G	56	0	56	0.00025
Rathayibacter	33886	G	10	0	10	4e-05
Leucobacter	55968	G	10	0	10	4e-05
Rothia	32207	G	40	0	40	0.00018
Arthrobacter	1663	G	36	0	36	0.00016
Kocuria	57493	G	16	0	16	7e-05
Pseudarthrobacter	1742993	G	12	0	12	5e-05
Cellulomonas	1707	G	13	1	14	6e-05
Brevibacterium	1696	G	11	0	11	5e-05
Streptomyces	1883	G	291	0	291	0.00129
Schaalia	2529408	G	90	0	90	0.0004
Actinomyces	1654	G	32	0	32	0.00014
Amycolatopsis	1813	G	19	0	19	8e-05
Pseudonocardia	1847	G	19	0	19	8e-05
Saccharomonospora	1851	G	13	0	13	6e-05
Tessaracoccus	72763	G	15	0	15	7e-05
Nocardioides	1839	G	18	0	18	8e-05
Aeromicrobium	2040	G	10	362	372	0.00164
Micromonospora	1873	G	49	0	49	0.00022
Actinoplanes	1865	G	16	0	16	7e-05
Actinomadura	1988	G	26	0	26	0.00011
Nonomuraea	83681	G	11	0	11	5e-05
Streptosporangium	2000	G	10	0	10	4e-05
Frankia	1854	G	11	0	11	5e-05
Adlercreutzia	447020	G	1298	0	1298	0.00574
Gordonibacter	644652	G	132	0	132	0.00058
Eggerthella	84111	G	109	0	109	0.00048
Phoenicibacter	1981050	G	27	0	27	0.00012
Arabia	2005386	G	15	0	15	7e-05
Slackia	84108	G	13	0	13	6e-05
Denitrobacterium	79603	G	11	0	11	5e-05
Collinsella	102106	G	990	0	990	0.00438
Olsenella	133925	G	55	0	55	0.00024
Libanicoccus	1935188	G	11	0	11	5e-05
Parolsenella	2082587	G	11	0	11	5e-05
Rubrobacter	42255	G	12	0	12	5e-05
Nostoc	1177	G	19	0	19	8e-05
Calothrix	1186	G	27	0	27	0.00012
Synechococcus	1129	G	37	0	37	0.00016
Mycoplasma	2093	G	53	7	60	0.00027
Acholeplasma	2147	G	15	0	15	7e-05
Spiroplasma	2132	G	16	0	16	7e-05
Deinococcus	1298	G	52	0	52	0.00023
Thermus	270	G	16	0	16	7e-05
Dehalococcoides	61434	G	14	0	14	6e-05
Roseiflexus	120961	G	11	0	11	5e-05
Bacteroides	816	G	39337	0	39337	0.1739
Phocaeicola	909656	G	27360	0	27360	0.12095
Alistipes	239759	G	6834	0	6834	0.03021
Parabacteroides	375288	G	1567	410	1977	0.00874
Tannerella	195950	G	27	0	27	0.00012
Odoribacter	283168	G	932	0	932	0.00412
Butyricimonas	574697	G	66	0	66	0.00029
Barnesiella	397864	G	213	0	213	0.00094
Paraprevotella	577309	G	107	0	107	0.00047
Prevotella	838	G	97	13	110	0.00049
Duncaniella	2518495	G	98	0	98	0.00043
Muribaculum	1918540	G	31	0	31	0.00014
Dysgonomonas	156973	G	10	0	10	4e-05
Porphyromonas	836	G	23	0	23	0.0001
Draconibacterium	1471399	G	12	0	12	5e-05
Flavobacterium	237	G	68	0	68	0.0003
Capnocytophaga	1016	G	16	0	16	7e-05
Polaribacter	52959	G	16	0	16	7e-05
Winogradskyella	286104	G	14	0	14	6e-05
Myroides	76831	G	12	0	12	5e-05
Aquimarina	290174	G	12	0	12	5e-05
Chryseobacterium	59732	G	94	1	95	0.00042
Elizabethkingia	308865	G	15	0	15	7e-05
Blattabacterium	34098	G	18	0	18	8e-05
Spirosoma	107	G	37	0	37	0.00016
Runella	105	G	18	0	18	8e-05
Hymenobacter	89966	G	58	0	58	0.00026
Pontibacter	323449	G	11	0	11	5e-05
Cyclobacterium	68288	G	11	0	11	5e-05
Mucilaginibacter	423349	G	34	0	34	0.00015
Sphingobacterium	28453	G	29	0	29	0.00013
Pedobacter	84567	G	29	0	29	0.00013
Chitinophaga	79328	G	37	0	37	0.00016
Fibrobacter	832	G	11	0	11	5e-05
Klebsiella	570	G	1606	0	1606	0.0071
Enterobacter	547	G	33	0	33	0.00015
Escherichia	561	G	31	0	31	0.00014
Citrobacter	544	G	31	0	31	0.00014
Leclercia	83654	G	13	0	13	6e-05
Serratia	613	G	38	0	38	0.00017
Yersinia	629	G	23	0	23	0.0001
Pantoea	53335	G	27	0	27	0.00012
Erwinia	551	G	11	0	11	5e-05
Proteus	583	G	13	0	13	6e-05
Pectobacterium	122277	G	11	0	11	5e-05
Edwardsiella	635	G	11	0	11	5e-05
Pseudomonas	286	G	364	0	364	0.00161
Acinetobacter	469	G	82	0	82	0.00036
Haemophilus	724	G	276	0	276	0.00122
Pasteurella	745	G	19	0	19	8e-05
Marinobacter	2742	G	24	0	24	0.00011
Alteromonas	226	G	15	0	15	7e-05
Shewanella	22	G	31	0	31	0.00014
Pseudoalteromonas	53246	G	28	0	28	0.00012
Colwellia	28228	G	18	0	18	8e-05
Vibrio	662	G	101	0	101	0.00045
Xanthomonas	338	G	37	0	37	0.00016
Stenotrophomonas	40323	G	30	0	30	0.00013
Lysobacter	68	G	15	0	15	7e-05
Dyella	231454	G	10	0	10	4e-05
Halomonas	2745	G	35	0	35	0.00015
Aeromonas	642	G	34	0	34	0.00015
Succinivibrio	83770	G	10	0	10	4e-05
Thiomicrorhabdus	2039723	G	14	0	14	6e-05
Francisella	262	G	13	0	13	6e-05
Microbulbifer	48073	G	14	0	14	6e-05
Methylomonas	416	G	14	0	14	6e-05
Legionella	445	G	14	0	14	6e-05
Desulfovibrio	872	G	1025	0	1025	0.00453
Pseudodesulfovibrio	2035811	G	11	0	11	5e-05
Corallococcus	83461	G	11	0	11	5e-05
Sorangium	39643	G	10	0	10	4e-05
Desulfococcus	896	G	12	0	12	5e-05
Desulfosarcina	2299	G	10	0	10	4e-05
Desulfopila	429014	G	10	0	10	4e-05
Geobacter	28231	G	38	0	38	0.00017
Desulfuromonas	890	G	12	0	12	5e-05
Campylobacter	194	G	322	0	322	0.00142
Arcobacter	28196	G	40	0	40	0.00018
Sulfurospirillum	57665	G	12	0	12	5e-05
Helicobacter	209	G	18	0	18	8e-05
Sulfurimonas	202746	G	13	0	13	6e-05
Rhizobium	379	G	55	0	55	0.00024
Agrobacterium	357	G	18	0	18	8e-05
Ensifer	106591	G	12	0	12	5e-05
Bradyrhizobium	374	G	60	0	60	0.00027
Rhodopseudomonas	1073	G	19	0	19	8e-05
Bosea	85413	G	10	0	10	4e-05
Mesorhizobium	68287	G	31	0	31	0.00014
Methylobacterium	407	G	24	0	24	0.00011
Devosia	46913	G	10	0	10	4e-05
Bartonella	773	G	10	0	10	4e-05
Labrenzia	478070	G	15	0	15	7e-05
Sulfitobacter	60136	G	12	0	12	5e-05
Sphingomonas	13687	G	89	0	89	0.00039
Sphingobium	165695	G	21	0	21	9e-05
Sphingopyxis	165697	G	13	0	13	6e-05
Erythrobacter	1041	G	11	0	11	5e-05
Altererythrobacter	361177	G	10	0	10	4e-05
Acetobacter	434	G	18	0	18	8e-05
Azospirillum	191	G	20	0	20	9e-05
Brevundimonas	41275	G	12	0	12	5e-05
Rickettsia	780	G	14	0	14	6e-05
Oxalobacter	846	G	221	0	221	0.00098
Massilia	149698	G	31	0	31	0.00014
Janthinobacterium	29580	G	18	0	18	8e-05
Burkholderia	32008	G	76	0	76	0.00034
Cupriavidus	106589	G	32	0	32	0.00014
Paraburkholderia	1822464	G	32	0	32	0.00014
Pandoraea	93217	G	16	0	16	7e-05
Polynucleobacter	44013	G	14	0	14	6e-05
Variovorax	34072	G	30	0	30	0.00013
Acidovorax	12916	G	28	0	28	0.00012
Delftia	80865	G	26	0	26	0.00011
Hydrogenophaga	47420	G	17	0	17	8e-05
Comamonas	283	G	13	0	13	6e-05
Bordetella	517	G	32	0	32	0.00014
Achromobacter	222	G	29	0	29	0.00013
Sutterella	40544	G	14	0	14	6e-05
Neisseria	482	G	48	0	48	0.00021
Chromobacterium	535	G	16	0	16	7e-05
Thauera	33057	G	13	0	13	6e-05
Azoarcus	12960	G	11	0	11	5e-05
Akkermansia	239934	G	678	0	678	0.003
Chlamydia	810	G	10	0	10	4e-05
Treponema	157	G	83	0	83	0.00037
Sphaerochaeta	399320	G	14	0	14	6e-05
Brachyspira	29521	G	21	0	21	9e-05
Leptospira	171	G	11	0	11	5e-05
Fusobacterium	848	G	70	0	70	0.00031
Leptotrichia	32067	G	24	0	24	0.00011
Sebaldella	32068	G	11	0	11	5e-05
Thermotoga	2335	G	10	0	10	4e-05
Cloacibacillus	508459	G	11	0	11	5e-05
Methanobrevibacter	2172	G	5312	0	5312	0.02348
Methanococcus	2184	G	10	0	10	4e-05
Methanosarcina	2207	G	20	0	20	9e-05
Thermococcus	2263	G	12	0	12	5e-05
Homo	9605	G	626	0	626	0.00277
Brigitvirus	2733097	G	115	0	115	0.00051
Taranisvirus	2733134	G	24	0	24	0.00011
