## Supplemental File 2 for "Evaluating the Analytical Performance of Direct-to-Consumer Gut Microbiome Testing Services": Genus_A.xlsx

### Sheet: Sheet1
Genus	A-1
Acetitomaculum	0.0005
Actinomyces	0.0001
Adlercreutzia	0.001
Agathobacter	0.0105
Agathobacter	0.0267
Agathobaculum	0.0064
Akkermansia	0.0384
Alistipes	0.0004
Alistipes	0.001
Alistipes	0.0018
Alistipes	0.0009
Alistipes	0.0085
Alistipes	0.0036
Alistipes	0.0005
Anaerostipes	0.0092
Bacteroides	0.002
Bacteroides	0.0062
Bacteroides	0.0025
Bacteroides	0.0281
Bacteroides	0.0002
Bacteroides	0.0007
Bacteroides	0.0038
Bacteroides	0.0034
Bacteroides	0.0838
Bacteroides	0.089
Bacteroides	0.001
Barnesiella	0.0035
Bifidobacterium	0.0741
Bifidobacterium	0.0008
Bilophila	0.0009
Blautia	0.001
Blautia	0.0001
Blautia	0.0058
Blautia	0.0056
Butyricimonas	0.0003
CAG-24	0.0008
CAG-302	0.0001
CAG-41	0.0083
CAG-65	0.0001
CAG-81	0.0016
Catabacter	0.0001
Christensenella	0.0006
Christensenella	0.0001
Clostridium	0.0007
Clostridium	0.0004
Clostridium	0.0007
Clostridium	0.0022
Clostridium	0.0002
Coprobacter	0.0001
Coprococcus	0.0019
Coprococcus	0.0022
Coprococcus	0.0024
Coprococcus	0.0003
Defluviitalea	0.0001
Desulfovibrio	0.0092
Dialister	0.0322
Dorea	0.0027
Dorea	0.0063
Dorea	0.0001
Eggerthella	0.0001
Eisenbergiella	0.0001
ER4	0.0014
Erysipelatoclostridium	0.0003
Escherichia	0.0001
Eubacterium	0.0198
Eubacterium	0.0001
Eubacterium	0.0082
Eubacterium	0.0042
Eubacterium	0.0274
Eubacterium	0.0001
Eubacterium	0.0006
Eubacterium	0.0015
Eubacterium	0.0048
Faecalibacterium	0.0765
Fusicatenibacter	0.0091
Gordonibacter	0.0001
Haemophilus	0.0049
Holdemania	0.0003
Intestinibacter	0.0006
Intestinimonas	0.0001
Intestinimonas	0.0002
KLE1615	0.0108
Lachnospira	0.0026
Lachnospira	0.0111
Lactococcus	0.0005
Massilimaliae	0.0001
Methanobrevibacter	0.0047
Negativibacillus	0.0001
Neglecta	0.0001
Odoribacter	0.0005
Oscillibacter	0.0003
Oscillibacter	0.0001
Oxalobacter	0.0029
Parabacteroides	0.0044
Parabacteroides	0.0002
Parabacteroides	0.0008
Parabacteroides	0.0007
Parabacteroides	0.0192
Parasutterella	0.0016
Phascolarctobacterium	0.0006
Pseudobutyrivibrio	0.0007
Pseudomonas	0.0001
Raoultella	0.0001
Romboutsia	0.0006
Roseburia	0.0068
Roseburia	0.0002
Ruminiclostridium	0.0015
Ruminococcus	0.0044
Ruminococcus	0.0123
Ruminococcus	0.0076
Ruminococcus	0.0012
Ruminococcus	0.0013
Ruminococcus	0.0004
Ruthenibacterium	0.0001
Sporobacter	0.0034
Streptococcus	0.0007
Streptococcus	0.0001
Streptococcus	0.0004
Sutterella	0.0011
Terrisporobacter	0.0001
Tidjanibacter	0.0008
Turicibacter	0.0007
Veillonella	0.0002
Unspecified	0.2377

### Sheet: Sheet2
Genus	A-2
Bacteroides	0.0989
Bacteroides	0.0871
Faecalibacterium	0.0795
Bifidobacterium	0.0672
Akkermansia	0.0443
Dialister	0.0343
Bacteroides	0.0306
Eubacterium	0.0258
Agathobacter	0.0256
Parabacteroides	0.0211
Eubacterium	0.0185
Lachnospira	0.0126
Alistipes	0.0108
Agathobacter	0.0108
Ruminococcus	0.0104
Desulfovibrio	0.0104
KLE1615	0.0103
Anaerostipes	0.0091
Fusicatenibacter	0.0089
Roseburia	0.0088
CAG-41	0.0082
Eubacterium	0.0076
Ruminococcus	0.0071
Bacteroides	0.007
Dorea	0.0064
Agathobaculum	0.0063
Eubacterium	0.006
Haemophilus	0.0056
Blautia	0.0056
Blautia	0.0055
Parabacteroides	0.005
Barnesiella	0.0048
Methanobrevibacter	0.0047
Alistipes	0.0046
Bacteroides	0.0045
Eubacterium	0.0043
Ruminococcus	0.0042
Bacteroides	0.004
Oxalobacter	0.0037
Sporobacter	0.0033
Bacteroides	0.0029
Lachnospira	0.0025
Dorea	0.0025
Clostridium	0.0023
Bacteroides	0.0023
Coprococcus	0.002
Coprococcus	0.002
Coprococcus	0.002
Parasutterella	0.0019
Alistipes	0.0019
Ruminiclostridium	0.0018
CAG-81	0.0017
ER4	0.0016
Bacteroides	0.0014
Eubacterium	0.0013
Alistipes	0.0013
Sutterella	0.0012
Ruminococcus	0.0012
Ruminococcus	0.0012
Bilophila	0.0012
Alistipes	0.0011
Tidjanibacter	0.001
Parabacteroides	0.001
CAG-24	0.001
Pseudobutyrivibrio	0.0009
Adlercreutzia	0.0009
Turicibacter	0.0008
Parabacteroides	0.0008
Blautia	0.0008
Bifidobacterium	0.0008
Bacteroides	0.0008
Streptococcus	0.0007
Romboutsia	0.0006
Clostridium	0.0006
Clostridium	0.0006
Alistipes	0.0006
Acetitomaculum	0.0006
Phascolarctobacterium	0.0005
Odoribacter	0.0005
Intestinibacter	0.0005
Eubacterium	0.0005
Clostridium	0.0005
Christensenella	0.0005
Alistipes	0.0005
Streptococcus	0.0004
Ruminococcus	0.0004
Lactococcus	0.0004
Holdemania	0.0004
Butyricimonas	0.0004
Oscillibacter	0.0003
Coprococcus	0.0003
CAG-65	0.0003
Veillonella	0.0002
Roseburia	0.0002
Parabacteroides	0.0002
Eubacterium	0.0002
Erysipelatoclostridium	0.0002
Clostridium	0.0002
Bacteroides	0.0002
Terrisporobacter	0.0001
Ruthenibacterium	0.0001
Raoultella	0.0001
Pseudomonas	0.0001
Oscillibacter	0.0001
Neglecta	0.0001
Negativibacillus	0.0001
Massilimaliae	0.0001
Intestinimonas	0.0001
Intestinimonas	0.0001
Gordonibacter	0.0001
Eubacterium	0.0001
Escherichia	0.0001
Eisenbergiella	0.0001
Dehalobacterium	0.0001
Defluviitalea	0.0001
Coprobacter	0.0001
Catabacter	0.0001
CAG-302	0.0001
Blautia	0.0001
Anaerotignum	0.0001
Actinomyces	0.0001
Unspecified	0.2068

### Sheet: Sheet3
Genus	A-3
Parvimonas	0.0825
Streptococcus	0.0808
Peptostreptococcus	0.0533
Campylobacter	0.0442
Prevotella	0.0265
Haemophilus	0.0264
Prevotella	0.0166
Granulicatella	0.0097
Eubacterium	0.0083
Veillonella	0.0078
Veillonella	0.0069
Streptococcus	0.0061
Veillonella	0.0057
Haemophilus	0.0054
Prevotella	0.0048
Abiotrophia	0.0047
Solobacterium	0.0046
Lautropia	0.0046
Streptococcus	0.0042
Prevotella	0.004
Gemella	0.0035
Oribacterium	0.0032
Centipeda	0.003
Actinomyces	0.0029
Haemophilus	0.0025
Veillonella	0.0022
Actinomyces	0.0017
Fusobacterium	0.0015
Capnocytophaga	0.0014
Aggregatibacter	0.0014
Fusobacterium	0.0013
Neisseria	0.0012
Leptotrichia	0.0011
Rothia	0.001
Atopobium	0.001
Prevotella	0.0009
Prevotella	0.0009
Aggregatibacter	0.0008
Streptococcus	0.0007
Centipeda	0.0007
Campylobacter	0.0007
Prevotella	0.0006
Oribacterium	0.0006
Campylobacter	0.0006
Lachnoanaerobaculum	0.0005
Anaeroglobus	0.0005
Streptococcus	0.0004
Fusobacterium	0.0004
Centipeda	0.0004
Streptococcus	0.0003
Stomatobaculum	0.0003
Dialister	0.0003
Mogibacterium	0.0002
Gemella	0.0002
Alloprevotella	0.0002
Actinomyces	0.0002
Veillonella	0.0001
Slackia	0.0001
Scardovia	0.0001
Rothia	0.0001
Pseudopropionibacterium	0.0001
Eubacterium	0.0001
Corynebacterium	0.0001
Cardiobacterium	0.0001
Atopobium	0.0001
Actinomyces	0.0001
Unspecified	0.5526
