## Supplemental File 2 for "Evaluating the Analytical Performance of Direct-to-Consumer Gut Microbiome Testing Services": Genus_B.xlsx

### Sheet: Sheet1
Genus	B-1
Faecalibacterium	0.0801455
Bifidobacterium	0.0726024
Ralstonia	0.0426994
Coprococcus	0.04243
Bacteroides	0.0402748
Blautia	0.0319235
Parabacteroides	0.0264009
Dialister	0.0258621
Enterococcus	0.0230334
Desulfovibrio	0.0192619
Roseburia	0.0133351
Ruminococcus	0.0133351
Methanobrevibacter	0.0121228
Haemophilus	0.0109106
Lachnospira	0.00969828
Clostridium	0.00942888
Akkermansia	0.00929418
Dorea	0.00821659
Oscillospira	0.00579203
Lactobacillus	0.00377155
Streptococcus	0.00269397
Pseudomonas	0.00215517
Oxalobacter	0.00188578
Klebsiella	0.00188578
Turicibacter	0.00175108
Anaerostipes	0.00161638
Actinomyces	0.00121228
Lactococcus	0.00121228
Escherichia	0.00121228
Adlercreutzia	0.00107759
Planctomyces	0.00107759
Bilophila	0.00107759
Odoribacter	0.000942888
Sutterella	0.000942888
Collinsella	0.000673491
Prevotella	0.000673491
Paenibacillus	0.000673491
Holdemania	0.000673491
Enterobacter	0.000673491
Shigella	0.000673491
Bacillus	0.000538793
Comamonas	0.000538793
Unspecified	0.473599

### Sheet: Sheet2
Genus	B-2
Bifidobacterium	0.0716224
Faecalibacterium	0.0683304
Enterococcus	0.0592553
Bacteroides	0.0520041
Coprococcus	0.0340318
Dialister	0.0259798
Parabacteroides	0.0239334
Blautia	0.0234441
Ralstonia	0.0198407
Desulfovibrio	0.01904
Ruminococcus	0.0185062
Roseburia	0.0160149
Methanobrevibacter	0.0123226
Haemophilus	0.00952
Clostridium	0.00889719
Lachnospira	0.00818542
Dorea	0.0076071
Akkermansia	0.00649495
Oscillospira	0.00587215
Escherichia	0.00467103
Lactobacillus	0.00373682
Streptococcus	0.0031585
Oxalobacter	0.00266916
Anaerostipes	0.00244673
Bilophila	0.00209084
Pseudomonas	0.00177944
Bacillus	0.00151252
Lactococcus	0.00133458
Odoribacter	0.00129009
Sutterella	0.00115664
Prevotella	0.00106766
Actinomyces	0.000889719
Turicibacter	0.000889719
Serratia	0.000756261
Adlercreutzia	0.000711775
Paenibacillus	0.000667289
Erwinia	0.000622804
Klebsiella	0.000622804
Solibacillus	0.000578318
Clostridium	0.000533832
Holdemania	0.000533832
Planctomyces	0.000533832
Shigella	0.000533832
Staphylococcus	0.000489346
Corynebacterium	0.00044486
Collinsella	0.00044486
Granulicatella	0.00044486
Vagococcus	0.000311402
Veillonella	0.000311402
Pseudoramibacter_Eubacterium	0.000266916
Anaerotruncus	0.000266916
Acinetobacter	0.000266916
Butyricimonas	0.00022243
Paraprevotella	0.00022243
Anoxybacillus	0.00022243
Brevibacillus	0.00022243
Sporosarcina	0.00022243
Leuconostoc	0.00022243
Pseudobutyrivibrio	0.00022243
Desulfosporosinus	0.00022243
Megamonas	0.00022243
Leptospira	0.00022243
Streptomyces	0.000177944
Porphyromonas	0.000177944
Listeria	0.000177944
Trichococcus	0.000177944
Melissococcus	0.000177944
Christensenella	0.000177944
Epulopiscium	0.000177944
Filifactor	0.000177944
Afipia	0.000177944
Sphingomonas	0.000177944
Moritella	0.000177944
Unspecified	0.46688

### Sheet: Sheet3
Genus	B-3
Bifidobacterium	0.102199
Enterococcus	0.0584682
Ralstonia	0.0529113
Faecalibacterium	0.0521865
Blautia	0.0346702
Bacteroides	0.0345494
Coprococcus	0.0266973
Parabacteroides	0.0179995
Dialister	0.0160667
Methanobrevibacter	0.0144963
Dorea	0.014013
Desulfovibrio	0.0135298
Roseburia	0.0132882
Clostridium	0.0124426
Ruminococcus	0.0120802
Lachnospira	0.00821454
Akkermansia	0.00628171
Haemophilus	0.0054361
Oscillospira	0.00471128
Streptococcus	0.00446968
Pseudomonas	0.00446968
Lactobacillus	0.00374487
Oxalobacter	0.00289925
Turicibacter	0.00241604
Lactococcus	0.00229524
Bacillus	0.00205364
Odoribacter	0.00193283
Prevotella	0.00157043
Bilophila	0.00157043
Granulicatella	0.00144963
Sutterella	0.00144963
Klebsiella	0.00144963
Anaerostipes	0.00120802
Clostridium	0.00120802
Planctomyces	0.00120802
Escherichia	0.00108722
Anoxybacillus	0.000724813
Staphylococcus	0.000724813
Comamonas	0.000724813
Citrobacter	0.000724813
Paenibacillus	0.000604011
Sporosarcina	0.000604011
Actinomyces	0.000483209
Propionibacterium	0.000483209
Streptomyces	0.000483209
Collinsella	0.000483209
Leuconostoc	0.000483209
Tindallia_Anoxynatronum	0.000483209
Pseudoramibacter_Eubacterium	0.000483209
Desulfosporosinus	0.000483209
Holdemania	0.000483209
Kaistobacter	0.000483209
Serratia	0.000483209
Shigella	0.000483209
Aquicella	0.000483209
Unspecified	0.452887
