## Supplemental File 2 for "Evaluating the Analytical Performance of Direct-to-Consumer Gut Microbiome Testing Services": Genus_C.xlsx

### Sheet: Sheet1
Genus	C-1
Acetanaerobacterium	8.50412e-05
Acetatifactor	0.00119058
Acetitomaculum	0.000807892
Acetivibrio	0.000127562
Acetobacterium	4.25206e-05
Acholeplasma	4.25206e-05
Acidaminobacter	4.25206e-05
Acidaminococcus	8.50412e-05
Actinobacillus	8.50412e-05
Actinomyces	8.50412e-05
Aggregatibacter	8.50412e-05
Akkermansia	0.00497491
Alistipes	0.00446467
Alkalibacter	4.25206e-05
Alkaliphilus	4.25206e-05
Anaerobium	4.25206e-05
Anaerobranca	0.00357173
Anaerococcus	4.25206e-05
Anaerocolumna	0.000212603
Anaerofustis	4.25206e-05
Anaeromyxobacter	0.000127562
Anaerosporobacter	0.00119058
Anaerostipes	0.06697
Anaerotruncus	0.000340165
Aneurinibacillus	4.25206e-05
Aquabacterium	8.50412e-05
Bacteroides	0.0783655
Barnesiella	0.000425206
Bifidobacterium	0.0581257
Blautia	0.0477081
Brassicibacter	4.25206e-05
Butyricimonas	4.25206e-05
Butyrivibrio	0.000637809
Caldalkalibacillus	8.50412e-05
Caloramator	0.000212603
Casaltella	4.25206e-05
Catenibacterium	4.25206e-05
Catonella	0.000552768
Cellulosilyticum	0.000467727
Christensenella	4.25206e-05
Clostridium	0.0326558
Collinsella	0.000382686
Coprococcus	0.0202398
Corynebacterium	0.000127562
Dehalobacter	8.50412e-05
Desulfotomaculum	0.000212603
Desulfovibrio	0.0070159
Dethiosulfatibacter	4.25206e-05
Dialister	0.0120333
Dorea	0.0116932
Eggerthella	0.000170082
Eisenbergiella	4.25206e-05
Erysipelatoclostridium	0.00999235
Erysipelothrix	4.25206e-05
Ethanoligenens	0.000637809
Eubacterium	0.0868696
Facklamia	8.50412e-05
Faecalibacterium	0.163662
Falsiporphyromonas	0.000127562
Fibrobacter	4.25206e-05
Filifactor	4.25206e-05
Flavonifractor	0.000170082
Fusicatenibacter	0.0055702
Gemella	8.50412e-05
Gemmiger	0.0562973
Gordonibacter	0.000127562
Gracilibacter	0.000297644
Guggenheimella	8.50412e-05
Haemophilus	0.00157326
Hespellia	0.00106302
Holdemanella	0.000170082
Holdemania	0.000170082
Hungatella	0.000127562
Hydrogenispora	0.00540012
Hydrogenoanaerobacterium	0.000212603
Intestinibacter	8.50412e-05
Intestinimonas	0.000722851
Johnsonella	0.000170082
Kribbella	4.25206e-05
Lachnoanaerobaculum	0.000637809
Lachnobacterium	0.00676078
Lachnoclostridium	0.00378434
Lachnospira	0.0108002
Lactobacillus	0.0207075
Lactococcus	0.00221107
Lactonifactor	0.000127562
Leuconostoc	0.000127562
Lutispora	0.000255124
Marvinbryantia	8.50412e-05
Megasphaera	4.25206e-05
Melioribacter	0.000127562
Methanobrevibacter	0.00625053
Mogibacterium	0.000170082
Murimonas	0.000170082
Natranaerovirga	8.50412e-05
Odoribacter	0.000212603
Olsenella	0.000382686
Oribacterium	0.00284888
Orientia	4.25206e-05
Oscillibacter	0.00829152
Oxalobacter	0.00174335
Oxobacter	4.25206e-05
Paenibacillus	0.000467727
Papillibacter	8.50412e-05
Parabacteroides	0.00501743
Parasporobacterium	4.25206e-05
Parasutterella	0.000382686
Peptoniphilus	8.50412e-05
Peptostreptococcus	4.25206e-05
Phascolarctobacterium	0.000255124
Phytomonospora	4.25206e-05
Pirellula	4.25206e-05
Prevotella	0.0012331
Propioniferax	4.25206e-05
Proteiniborus	4.25206e-05
Pseudobutyrivibrio	0.00318905
Pseudoclavibacter	4.25206e-05
Pseudoflavonifractor	4.25206e-05
Pseudomonas	4.25206e-05
Pseudoscillatoria	0.000552768
Robinsoniella	0.000170082
Romboutsia	0.000255124
Roseburia	0.0673527
Ruminiclostridium	0.0192193
Ruminococcus	0.0541713
Saccharomonospora	4.25206e-05
Shuttleworthia	4.25206e-05
Slackia	4.25206e-05
Spiroplasma	4.25206e-05
Sporobacter	0.0068033
Sporosarcina	0.000212603
Streptococcus	0.00178587
Streptomonospora	4.25206e-05
Subdoligranulum	0.000170082
Succinivibrio	8.50412e-05
Sutterella	8.50412e-05
Syntrophomonas	4.25206e-05
Terrisporobacter	4.25206e-05
Thermicanus	0.000212603
Treponema	4.25206e-05
Tyzzerella	0.00127562
Weissella	0.000170082
Unspecified	0.0798962

### Sheet: Sheet2
Genus	C-2
Acetanaerobacterium	4.37331e-05
Acetatifactor	0.00196799
Acetitomaculum	0.00100586
Acetivibrio	0.000131199
Acetoanaerobium	4.37331e-05
Acholeplasma	8.74661e-05
Aciditerrimonas	8.74661e-05
Actinobacillus	8.74661e-05
Aeriscardovia	4.37331e-05
Aestuariispira	4.37331e-05
Aggregatibacter	4.37331e-05
Akkermansia	0.00817808
Alistipes	0.00892154
Alkalibacter	8.74661e-05
Alkalibaculum	0.000131199
Alloprevotella	4.37331e-05
Aminicella	8.74661e-05
Anaerobranca	0.00371731
Anaerocolumna	0.000306131
Anaerofustis	4.37331e-05
Anaerosporobacter	0.000918394
Anaerostipes	0.0882533
Anaerotruncus	4.37331e-05
Anoxynatronum	8.74661e-05
Asteroleplasma	4.37331e-05
Bacteroides	0.129975
Barnesiella	0.00104959
Bifidobacterium	0.0641127
Blautia	0.0437768
Brassicibacter	0.000174932
Brenneria	4.37331e-05
Buttiauxella	4.37331e-05
Butyricimonas	0.000174932
Butyrivibrio	0.000306131
Caloramator	0.000393597
Catonella	0.000962127
Cellulosilyticum	0.000437331
Clostridium	0.0271145
Collinsella	0.000306131
Coprobacillus	8.74661e-05
Coprobacter	8.74661e-05
Coprococcus	0.0160063
Cryptobacterium	4.37331e-05
Defluviitalea	4.37331e-05
Deinococcus	4.37331e-05
Demequina	4.37331e-05
Desulfoglaeba	4.37331e-05
Desulfomicrobium	4.37331e-05
Desulforegula	4.37331e-05
Desulfotomaculum	8.74661e-05
Desulfovibrio	0.00791568
Desulfurispora	4.37331e-05
Dethiosulfatibacter	4.37331e-05
Dethiosulfovibrio	4.37331e-05
Dialister	0.0125514
Dictyoglomus	4.37331e-05
Dorea	0.00822181
Eggerthia	4.37331e-05
Eisenbergiella	4.37331e-05
Erysipelatoclostridium	0.00782822
Erysipelothrix	4.37331e-05
Ethanoligenens	0.00100586
Eubacterium	0.0780635
Facklamia	8.74661e-05
Faecalibacterium	0.136403
Falsiporphyromonas	0.000131199
Ferruginibacter	4.37331e-05
Finegoldia	4.37331e-05
Flavonifractor	0.000218665
Fusicatenibacter	0.00590396
Gemmiger	0.0536167
Gordonibacter	0.000131199
Gracilibacter	0.000306131
Gracilimonas	4.37331e-05
Guggenheimella	0.000349864
Haemophilus	0.00266772
Henriciella	0.000262398
Herbinix	4.37331e-05
Hespellia	0.00231785
Holdemania	0.000131199
Howardella	8.74661e-05
Hungatella	0.000131199
Hydrogenispora	0.00572903
Hydrogenoanaerobacterium	8.74661e-05
Hydrogenophilus	4.37331e-05
Intestinibacter	0.000218665
Intestinimonas	0.000874661
Johnsonella	4.37331e-05
Kribbella	4.37331e-05
Lachnoanaerobaculum	0.00179306
Lachnobacterium	0.00848421
Lachnoclostridium	0.00564156
Lachnospira	0.0144756
Lactobacillus	0.0263273
Lactococcus	0.000918394
Lactonifactor	0.000131199
Leuconostoc	4.37331e-05
Lutispora	0.000174932
Marvinbryantia	0.000131199
Megamonas	4.37331e-05
Megasphaera	4.37331e-05
Melioribacter	4.37331e-05
Methanobrevibacter	0.00271145
Microbacterium	8.74661e-05
Mogibacterium	0.000262398
Murimonas	0.000349864
Mycoplasma	4.37331e-05
Natranaerovirga	0.000131199
Niveispirillum	4.37331e-05
Odoribacter	0.000349864
Olsenella	0.000174932
Oribacterium	0.00354238
Oscillibacter	0.0102773
Oxalobacter	0.00153066
Paenibacillus	0.000393597
Papillibacter	4.37331e-05
Parabacteroides	0.00892154
Paraprevotella	4.37331e-05
Parasporobacterium	4.37331e-05
Parasutterella	0.000918394
Pelosinus	4.37331e-05
Pelospora	4.37331e-05
Peptococcus	8.74661e-05
Peptoniphilus	0.000349864
Phascolarctobacterium	0.000174932
Pirellula	8.74661e-05
Planococcus	4.37331e-05
Porphyromonas	4.37331e-05
Prevotella	0.00056853
Proteiniborus	8.74661e-05
Pseudobutyrivibrio	0.00266772
Pseudoclavibacter	4.37331e-05
Pseudoflavonifractor	4.37331e-05
Pseudoscillatoria	0.000393597
Robinsoniella	8.74661e-05
Romboutsia	0.000306131
Roseburia	0.0887781
Rothia	4.37331e-05
Ruminiclostridium	0.0163124
Ruminococcus	0.0342867
Saccharomonospora	4.37331e-05
Sedimentibacter	4.37331e-05
Selenomonas	4.37331e-05
Sphingomonas	4.37331e-05
Spiroplasma	0.000131199
Sporobacter	0.00756582
Sporobacterium	0.000131199
Sporomusa	4.37331e-05
Sporosarcina	0.000393597
Streptococcus	0.00153066
Streptomonospora	4.37331e-05
Subdoligranulum	0.000262398
Succinivibrio	4.37331e-05
Sutterella	0.000306131
Syntrophococcus	4.37331e-05
Syntrophomonas	4.37331e-05
Tetragenococcus	4.37331e-05
Thermicanus	4.37331e-05
Thiohalorhabdus	4.37331e-05
Tindallia	4.37331e-05
Treponema	4.37331e-05
Turicibacter	0.000393597
Turneriella	4.37331e-05
Tyzzerella	0.00205545
Veillonella	8.74661e-05
Weissella	4.37331e-05
Unspecified	0.0280766

### Sheet: Sheet3
Genus	C-3
Acetanaerobacterium	0.000214846
Acetatifactor	0.001862
Acetitomaculum	0.000429692
Acetivibrio	0.000214846
Acetoanaerobium	3.58076e-05
Acetobacterium	3.58076e-05
Acholeplasma	3.58076e-05
Aciditerrimonas	7.16153e-05
Actinomyces	7.16153e-05
Actinopolyspora	3.58076e-05
Aeriscardovia	7.16153e-05
Aestuariispira	3.58076e-05
Aggregatibacter	3.58076e-05
Akkermansia	0.0107423
Alistipes	0.00884449
Alkaliphilus	3.58076e-05
Alloiococcus	7.16153e-05
Aminicella	7.16153e-05
Anaerobranca	0.00207684
Anaerocella	3.58076e-05
Anaerocolumna	0.000179038
Anaerofustis	7.16153e-05
Anaeromyxobacter	3.58076e-05
Anaerosalibacter	3.58076e-05
Anaerosporobacter	0.00060873
Anaerostipes	0.0738712
Anaerotruncus	0.000286461
Anoxynatronum	0.000107423
Asticcacaulis	3.58076e-05
Bacteroides	0.13854
Barnesiella	0.00114584
Bifidobacterium	0.119132
Blautia	0.0321553
Butyricicoccus	3.58076e-05
Butyricimonas	0.000179038
Butyrivibrio	0.000537115
Caldisalinibacter	3.58076e-05
Caloramator	0.000214846
Calothrix	3.58076e-05
Catonella	0.00103842
Cellulosilyticum	0.000716153
Cerasicoccus	3.58076e-05
Christensenella	7.16153e-05
Clostridium	0.0380277
Collinsella	7.16153e-05
Coprococcus	0.0159344
Corynebacterium	7.16153e-05
Cryptobacterium	3.58076e-05
Deferrisoma	3.58076e-05
Defluviitalea	3.58076e-05
Desulfocella	3.58076e-05
Desulfotomaculum	7.16153e-05
Desulfovibrio	0.00880868
Desulfurispora	3.58076e-05
Dialister	0.0190497
Dielma	3.58076e-05
Dolosigranulum	3.58076e-05
Dorea	0.00444015
Dyadobacter	3.58076e-05
Eisenbergiella	3.58076e-05
Enterorhabdus	7.16153e-05
Erysipelatoclostridium	0.00597988
Erysipelothrix	3.58076e-05
Ethanoligenens	0.000930999
Eubacterium	0.0694668
Facklamia	0.000393884
Faecalibacterium	0.125971
Falsiporphyromonas	0.000322269
Fenollaria	3.58076e-05
Filifactor	3.58076e-05
Finegoldia	3.58076e-05
Flavonifractor	7.16153e-05
Fluviimonas	3.58076e-05
Fusibacter	3.58076e-05
Fusicatenibacter	0.00759122
Fusobacterium	3.58076e-05
Gemmiger	0.0523508
Gordonibacter	7.16153e-05
Gracilibacter	0.000107423
Guggenheimella	0.000107423
Haemophilus	0.00333011
Hahella	3.58076e-05
Hathewaya	3.58076e-05
Henriciella	7.16153e-05
Hespellia	0.00143231
Holdemania	0.000179038
Hungatella	0.000214846
Hydrogenispora	0.00486984
Hydrogenoanaerobacterium	0.000286461
Intestinibacter	7.16153e-05
Intestinimonas	0.00150392
Johnsonella	3.58076e-05
Kribbella	0.000143231
Lachnoanaerobaculum	0.00100261
Lachnobacterium	0.0065528
Lachnoclostridium	0.00461919
Lachnospira	0.0142872
Lactobacillus	0.0173309
Lactococcus	0.000322269
Marvinbryantia	7.16153e-05
Megasphaera	3.58076e-05
Melioribacter	3.58076e-05
Methanobrevibacter	0.000930999
Methylophaga	7.16153e-05
Microbacterium	7.16153e-05
Mobiluncus	3.58076e-05
Mogibacterium	0.000143231
Murimonas	0.000250653
Myceligenerans	3.58076e-05
Mycoplasma	3.58076e-05
Natranaerovirga	7.16153e-05
Natronincola	3.58076e-05
Odoribacter	7.16153e-05
Olsenella	0.000322269
Oribacterium	0.00336592
Oscillibacter	0.00956064
Oxalobacter	0.00111004
Paenibacillus	0.000214846
Paenisporosarcina	3.58076e-05
Parabacteroides	0.0121388
Paraprevotella	7.16153e-05
Parasutterella	0.000322269
Peptococcus	3.58076e-05
Peptoniphilus	7.16153e-05
Phascolarctobacterium	0.000286461
Plasticicumulans	3.58076e-05
Prevotella	0.000680345
Propionispira	3.58076e-05
Pseudobutyrivibrio	0.00293623
Pseudoclavibacter	7.16153e-05
Pseudoflavonifractor	3.58076e-05
Pseudomonas	7.16153e-05
Pseudoscillatoria	0.00132488
Rhodovulum	0.000107423
Robinsoniella	0.000179038
Romboutsia	0.000214846
Roseburia	0.0763777
Ruminiclostridium	0.0142514
Ruminococcus	0.0319762
Saccharomonospora	3.58076e-05
Sedimentibacter	7.16153e-05
Shuttleworthia	0.000107423
Sphingomonas	3.58076e-05
Spiroplasma	0.000107423
Sporobacter	0.00862964
Sporobacterium	7.16153e-05
Sporosalibacterium	3.58076e-05
Sporosarcina	0.000107423
Starria	3.58076e-05
Stella	3.58076e-05
Stomatobaculum	3.58076e-05
Streptobacillus	3.58076e-05
Streptococcus	0.00118165
Streptomonospora	3.58076e-05
Subdoligranulum	0.000501307
Sutterella	0.000501307
Suttonella	3.58076e-05
Syntrophococcus	3.58076e-05
Syntrophomonas	3.58076e-05
Terrisporobacter	3.58076e-05
Thermicanus	0.000179038
Treponema	3.58076e-05
Turicibacter	7.16153e-05
Tyzzerella	0.00146811
Veillonella	0.000179038
Virgibacillus	3.58076e-05
Volucribacter	3.58076e-05
Weissella	7.16153e-05
Unspecified	0.0275361
