## Supplemental File 2 for "Evaluating the Analytical Performance of Direct-to-Consumer Gut Microbiome Testing Services": Genus_D.xlsx

### Sheet: Sheet1
Genus	D-1
Bifidobacterium	0.241
Faecalibacterium	0.24
Bacteroides	0.153
Dialister	0.057
Phocaeicola	0.053
Alistipes	0.045
Alistipes	0.024
Roseburia	0.02
Bacteroides	0.019
Bacteroides	0.01
Desulfovibrio	0.01
Phocaeicola	0.009
Adlercreutzia	0.007
Bacteroides	0.007
Alistipes	0.006
Bacteroides	0.006
Alistipes	0.005
Bifidobacterium	0.005
Collinsella	0.005
Parabacteroides	0.005
Roseburia	0.005
Adlercreutzia	0.004
Alistipes	0.004
Anaerostipes	0.004
Akkermansia	0.003
Bacteroides	0.003
Bacteroides	0.003
Bacteroides	0.003
Alistipes	0.002
Anaerobutyricum	0.002
Bacteroides	0.002
Dysosmobacter	0.002
Haemophilus	0.002
Ruthenibacterium	0.002
Bacteroides	0.001
Bacteroides	0.001
Bacteroides	0.001
Blautia	0.001
Coprococcus	0.001
Coprococcus	0.001
Gordonibacter	0.001
Intestinimonas	0.001
Methanobrevibacter	0.001
Oscillibacter	0.001
Parabacteroides	0.001
Phocaeicola	0.001
Ruminococcus	0.001
Ruminococcus	0.001
Actinomyces	0.0009
Alistipes	0.0009
Bacteroides	0.0009
Bacteroides	0.0009
Bacteroides	0.0009
Barnesiella	0.0009
Bifidobacterium	0.0009
Bifidobacterium	0.0009
Bifidobacterium	0.0009
Blautia	0.0009
Butyricicoccus	0.0009
Butyricimonas	0.0009
Christensenella	0.0009
Christensenella	0.0009
Clostridioides	0.0009
Clostridium	0.0009
Coprococcus	0.0009
Duncaniella	0.0009
Eggerthella	0.0009
Enterocloster	0.0009
Enterococcus	0.0009
Enterococcus	0.0009
Escherichia	0.0009
Eubacterium	0.0009
Eubacterium	0.0009
Eubacterium	0.0009
Faecalibacillus	0.0009
Faecalibacterium	0.0009
Faecalibacterium	0.0009
Faecalitalea	0.0009
Flavonifractor	0.0009
Lachnoclostridium	0.0009
Lachnospira	0.0009
Lacrimispora	0.0009
Longibaculum	0.0009
Massilistercora	0.0009
Microbacterium	0.0009
Odoribacter	0.0009
Oscillibacter	0.0009
Oxalobacter	0.0009
Parabacteroides	0.0009
Paraprevotella	0.0009
Phascolarctobacterium	0.0009
Pseudomonas	0.0009
Pseudomonas	0.0009
Raoultella	0.0009
Schaalia	0.0009
Streptococcus	0.0009
Turicibacter	0.0009
Clostridium	0.0009
Ruminococcus	0.0009

### Sheet: Sheet2
Genus	D-2
Bifidobacterium	0.2961
Faecalibacterium	0.2277
Bacteroides	0.1333
Dialister	0.0497
Alistipes	0.0473
Phocaeicola	0.0435
Alistipes	0.0236
Roseburia	0.0187
Bacteroides	0.0162
Desulfovibrio	0.0092
Adlercreutzia	0.0086
Bacteroides	0.008
Phocaeicola	0.0075
Bacteroides	0.0062
Bifidobacterium	0.0062
Alistipes	0.0061
Collinsella	0.0058
Bacteroides	0.0053
Roseburia	0.005
Alistipes	0.0047
Adlercreutzia	0.0043
Parabacteroides	0.0043
Alistipes	0.004
Anaerostipes	0.0036
Bacteroides	0.0031
Akkermansia	0.003
Bacteroides	0.003
Alistipes	0.002
Bacteroides	0.002
Bacteroides	0.002
Anaerobutyricum	0.0016
Dysosmobacter	0.0016
Methanobrevibacter	0.0015
Bacteroides	0.0014
Blautia	0.0014
Haemophilus	0.0014
Ruthenibacterium	0.0014
Bacteroides	0.0013
Coprococcus	0.0012
Gordonibacter	0.0011
Oscillibacter	0.0011
Bifidobacterium	0.001
Coprococcus	0.001
Intestinimonas	0.001
Longibaculum	0.0009
Phocaeicola	0.0009
[Ruminococcus]	0.0009
Bacteroides	0.0008
Eggerthella	0.0008
Eubacterium	0.0008
Faecalibacterium	0.0008
Parabacteroides	0.0008
Blautia	0.0007
Pasteurella	0.0007
Ruminococcus	0.0007
Oxalobacter	0.0006
Raoultella	0.0006
Butyricimonas	0.0005
Clostridioides	0.0005
Enterocloster	0.0005
Escherichia	0.0005
Odoribacter	0.0005
Oscillibacter	0.0005
Butyricicoccus	0.0004
Coprococcus	0.0004
Faecalibacillus	0.0004
Lachnospira	0.0004
Pseudomonas	0.0004
Schaalia	0.0004
Bifidobacterium	0.0003
Christensenella	0.0003
Enterococcus	0.0003
Eubacterium	0.0003
Phascolarctobacterium	0.0003
[Ruminococcus]	0.0003
Alistipes	0.0002
Enterococcus	0.0002
Eubacterium	0.0002
Faecalitalea	0.0002
Flavonifractor	0.0002
Paraprevotella	0.0002
Pseudomonas	0.0002
Streptococcus	0.0002
Turicibacter	0.0002
Actinomyces	0.0001
Bacteroides	0.0001
Bacteroides	0.0001
Barnesiella	0.0001
Bifidobacterium	0.0001
Christensenella	0.0001
Clostridium	0.0001
Duncaniella	0.0001
Faecalibacterium	0.0001
Lachnoclostridium	0.0001
Lacrimispora	0.0001
Massilistercora	0.0001
Parabacteroides	0.0001
[Clostridium]	0.0001

### Sheet: Sheet3
Genus	D-3
[Ruminococcus]	0.0009
[Ruminococcus]	0.0005
Adlercreutzia	0.0029
Adlercreutzia	0.0014
Akkermansia	0.0037
Alistipes	0.0467
Alistipes	0.0234
Alistipes	0.0061
Alistipes	0.0045
Alistipes	0.0039
Alistipes	0.0019
Alistipes	0.0002
Anaerobutyricum	0.001
Anaerostipes	0.0018
Bacteroides	0.2658
Bacteroides	0.0252
Bacteroides	0.017
Bacteroides	0.0133
Bacteroides	0.0111
Bacteroides	0.0073
Bacteroides	0.0046
Bacteroides	0.0045
Bacteroides	0.0045
Bacteroides	0.0038
Bacteroides	0.0019
Bacteroides	0.0018
Bacteroides	0.0003
Bacteroides	0.0003
Bacteroides	0.0002
Barnesiella	0.0003
Bifidobacterium	0.0931
Bifidobacterium	0.0023
Bifidobacterium	0.0004
Bifidobacterium	0.0002
Blautia	0.0009
Blautia	0.0006
Butyricicoccus	0.0002
Butyricimonas	0.0007
Christensenella	0.0003
Christensenella	0.0002
Clostridioides	0.0004
Collinsella	0.0019
Coprococcus	0.0013
Coprococcus	0.001
Coprococcus	0.0003
Desulfovibrio	0.0081
Dialister	0.0585
Duncaniella	0.0002
Dysosmobacter	0.002
Eggerthella	0.0003
Enterocloster	0.0007
Enterococcus	0.0004
Enterococcus	0.0001
Escherichia	0.0004
Eubacterium	0.0005
Eubacterium	0.0002
Eubacterium	0.0001
Faecalibacillus	0.0002
Faecalibacterium	0.193
Faecalibacterium	0.0008
Faecalibacterium	0.0001
Faecalitalea	0.0002
Flavonifractor	0.0002
Gordonibacter	0.0004
Haemophilus	0.0023
Intestinimonas	0.001
Lachnoclostridium	0.0001
Lachnospira	0.0004
Lacrimispora	0.0001
Longibaculum	0.0006
Massilistercora	0.0001
Methanobrevibacter	0.0008
Odoribacter	0.0009
Oscillibacter	0.0014
Oscillibacter	0.0005
Oxalobacter	0.0007
Parabacteroides	0.0095
Parabacteroides	0.001
Parabacteroides	0.0003
Paraprevotella	0.0005
Pasteurella	0.0003
Phascolarctobacterium	0.0004
Phocaeicola	0.1012
Phocaeicola	0.0147
Phocaeicola	0.0012
Phocaeicola	0.0002
Pseudomonas	0.0003
Pseudomonas	0.0003
Raoultella	0.0008
Roseburia	0.0178
Roseburia	0.0079
Ruminococcus	0.0007
Ruthenibacterium	0.0012
Schaalia	0.0001
Streptococcus	0.0002
Turicibacter	0.0002
