## Supplemental File 2 for "Evaluating the Analytical Performance of Direct-to-Consumer Gut Microbiome Testing Services": Genus_E.xlsx

### Sheet: Sheet1
Genus	E-1
Methanobrevibacter	1.40156e-06
Coprococcus	0.00820714
Roseburia	0.0910821
Blautia	0.0164501
Anaerostipes	0.00634555
Mediterraneibacter	0.0039157
Anaerobutyricum	0.00388154
Dorea	0.0151959
Lachnospira	0.00523596
Oliverpabstia	0.000871093
Clostridium	0.142314
Butyricicoccus	0.00223904
Agathobaculum	0.00213007
Faecalibacterium	0.0326329
Ruminococcus	0.0468383
Gemmiger	0.0263206
Subdoligranulum	0.00549593
Evtepia	0.00158901
Lawsonibacter	0.00057824
Oscillibacter	0.00274298
Dysosmobacter	0.000773037
Eubacterium	0.00961345
Romboutsia	0
Lactobacillus	0.000460181
Streptococcus	7.65461e-05
Lactococcus	0
Enterococcus	0
Staphylococcus	0.000295374
Dialister	0.0343512
Phascolarctobacterium	0.000122741
Turicibacter	8.93155e-05
Holdemania	0.000251159
Coprobacillus	0.00200943
Bifidobacterium	0.0251096
Adlercreutzia	0.000834241
Collinsella	0.000355584
Akkermansia	0.00822645
Bilophila	0.00064051
Desulfovibrio	0.00206988
Sutterella	0.00426273
Parasutterella	0.00142584
Oxalobacter	0.00014617
Haemophilus	0.00106466
Bacteroides	0.150027
Phocaeicola	0.0720185
Alistipes	0.0888393
Tidjanibacter	0.00173566
Parabacteroides	0.0157294
Barnesiella	0.0127327
Odoribacter	0.00653608
Anaeromassilibacillus	0.000119044
Intestinibacter	0
Rothia	0
Anaerotruncus	0.000248426
Intestinimonas	9.70716e-05
Tannerella	0.000698279
Desulfotomaculum	0.00105125
Coprobacter	0.000422365
Unspecified	0.143499

### Sheet: Sheet2
Genus	E-2
Methanobrevibacter	9.13918e-06
Coprococcus	0.0189451
Roseburia	0.0833676
Blautia	0.0420693
Anaerostipes	0.010132
Mediterraneibacter	0.00674399
Anaerobutyricum	0.00984686
Dorea	0.0227546
Lachnospira	0.00547458
Oliverpabstia	0.00211462
Clostridium	0.101871
Butyricicoccus	0.00432834
Agathobaculum	0.00412963
Faecalibacterium	0.0265589
Ruminococcus	0.060284
Gemmiger	0.0219316
Subdoligranulum	0.00555308
Evtepia	0.00292229
Lawsonibacter	0.000340482
Oscillibacter	0.00181286
Dysosmobacter	0.000561265
Eubacterium	0.0113744
Romboutsia	0.000171461
Lactobacillus	0.000760354
Streptococcus	0.00030038
Lactococcus	0.000201025
Enterococcus	0.000319005
Staphylococcus	0.000240634
Dialister	0.0292206
Phascolarctobacterium	0
Turicibacter	0.000441911
Holdemania	0.000143329
Coprobacillus	0.0028724
Bifidobacterium	0.049288
Adlercreutzia	0.00130568
Collinsella	0.000580325
Akkermansia	0.00559299
Bilophila	0.000801384
Desulfovibrio	0.00319189
Sutterella	0.00262691
Parasutterella	0.000799975
Oxalobacter	8.83019e-05
Haemophilus	0.000799975
Bacteroides	0.102432
Phocaeicola	0.0579499
Alistipes	0.0574955
Tidjanibacter	0.00118095
Parabacteroides	0.0147369
Barnesiella	0.00840023
Odoribacter	0.00356621
Anaeromassilibacillus	0.000167692
Intestinibacter	0.000286417
Rothia	0.000106858
Anaerotruncus	0
Intestinimonas	0
Tannerella	0.000235789
Desulfotomaculum	0
Coprobacter	0
Unspecified	0.210569

### Sheet: Sheet3
Genus	E-3
Methanobrevibacter	1.57918e-06
Coprococcus	0.01101
Roseburia	0.0932091
Blautia	0.0265315
Anaerostipes	0.00938623
Mediterraneibacter	0.00414055
Anaerobutyricum	0.0046541
Dorea	0.0184124
Lachnospira	0.004902
Oliverpabstia	0.00115241
Clostridium	0.112878
Butyricicoccus	0.00347642
Agathobaculum	0.00332813
Faecalibacterium	0.0355451
Ruminococcus	0.0550562
Gemmiger	0.0257968
Subdoligranulum	0.00551516
Evtepia	0.00254507
Lawsonibacter	0.000491719
Oscillibacter	0.00172486
Dysosmobacter	0.000638246
Eubacterium	0.00918589
Romboutsia	0
Lactobacillus	0.000486382
Streptococcus	0.000579055
Lactococcus	0
Enterococcus	0
Staphylococcus	0.000256586
Dialister	0.0386152
Phascolarctobacterium	0
Turicibacter	0
Holdemania	0.000174569
Coprobacillus	0.00172074
Bifidobacterium	0.0339403
Adlercreutzia	0.000927782
Collinsella	0.000450908
Akkermansia	0.00889316
Bilophila	0.000687329
Desulfovibrio	0.0026998
Sutterella	0.00300611
Parasutterella	0.00107826
Oxalobacter	0.000131064
Haemophilus	0.000907531
Bacteroides	0.130086
Phocaeicola	0.069946
Alistipes	0.0841737
Tidjanibacter	0.00136824
Parabacteroides	0.0138235
Barnesiella	0.0121573
Odoribacter	0.00512519
Anaeromassilibacillus	0.000144897
Intestinibacter	0
Rothia	0
Anaerotruncus	0
Intestinimonas	0
Tannerella	0.000305668
Desulfotomaculum	0
Coprobacter	0
Unspecified	0.158733
