## Supplemental File 2 for "Evaluating the Analytical Performance of Direct-to-Consumer Gut Microbiome Testing Services": Genus_G.xlsx

### Sheet: Sheet1
Genus	G-1
[Eubacterium]	0.0883
Roseburia	0.0646
Bacteroides	0.0589
Faecalibacterium	0.0549
Gemmiger	0.0443
Bifidobacterium	0.0415
Bacteroides	0.0379
Ruminococcus	0.0327
Ruminococcus	0.0298
Bacteroides	0.0267
Fusicatenibacter	0.0264
Fusicatenibacter	0.0212
Roseburia	0.02
Eubacterium	0.0188
Roseburia	0.0178
Blautia	0.0148
Anaerostipes	0.0137
Clostridiales	0.0132
Dorea	0.0124
Clostridioides	0.0121
Eubacterium	0.0112
Bacteroides	0.0105
Coprococcus	0.0084
bacterium	0.0074
Alistipes	0.0068
Blautia	0.0068
Parabacteroides	0.0061
Parabacteroides	0.006
Eubacterium	0.0059
Dorea	0.0059
Alistipes	0.0056
Lachnospiraceae	0.0053
Eubacterium	0.0052
Bacteroides	0.0051
Desulfovibrio	0.0047
Coprococcus	0.0045
Eubacterium	0.0044
[Ruminococcus]	0.0042
Bacteroides	0.004
Methanobrevibacter	0.004
Bacteroides	0.0039
Akkermansia	0.0039
Roseburia	0.0037
[Clostridium]	0.0034
Bacteroides	0.0032
Lachnospira	0.0032
Barnesiella	0.0032
Oscillibacter	0.0031
Clostridium	0.0031
Bacteroides	0.0031
Bacteroides	0.0029
Ruminococcus	0.0029
Bacteroides	0.0027
Blautia	0.0026
Akkermansia	0.0025
[Ruminococcus]	0.0025
Bacteroides	0.0024
Akkermansia	0.0024
Parabacteroides	0.0024
Ruminococcus	0.0021
Staphylococcus	0.002
Clostridium	0.002
Blautia	0.0019
Bacteroides	0.0018
Alistipes	0.0018
Bacteroides	0.0018
Subdoligranulum	0.0017
Blautia	0.0017
Lactobacillus	0.0017
Bacteroides	0.0017
[Bacteroides]	0.0017
Eisenbergiella	0.0016
Blautia	0.0016
Bacteroides	0.0016
Blautia	0.0014
Lachnospiraceae	0.0014
Odoribacter	0.0013
Adlercreutzia	0.0013
Enterococcus	0.0013
Bifidobacterium	0.0012
Anaerotruncus	0.0012
Eubacterium	0.0012
Oxalobacter	0.0011
Lachnospiraceae	0.0011
Criibacterium	0.0011
Flavonifractor	0.0011
Alistipes	0.0011
Bilophila	0.0011
Alistipes	0.001
Ruminococcus	0.001
Intestinimonas	0.001
Dorea	0.001
Clostridium	0.0009
Escherichia	0.0009
Tyzzerella	0.0009
Hungatella	0.0009
Butyrivibrio	0.0009
Collinsella	0.0008
Ruminococcus	0.0008
Ruminococcus	0.0008
[Clostridium]	0.0008
Parabacteroides	0.0008
Clostridium	0.0008
Roseburia	0.0008
Butyricicoccus	0.0007
Dialister	0.0007
Subdoligranulum	0.0007
Akkermansia	0.0007
Roseburia	0.0007
Bacteroides	0.0007
Ruthenibacterium	0.0007
Oscillospiraceae	0.0007
Megasphaera	0.0007
Clostridium	0.0007
Parabacteroides	0.0007
Clostridiales	0.0006
Clostridium	0.0006
Acetivibrio	0.0006
Coprobacillus	0.0006
Haemophilus	0.0006
Blautia	0.0006
[Clostridium]	0.0006
Oscillibacter	0.0006
Clostridium	0.0005
Parabacteroides	0.0005
Enterococcus	0.0005
Ruminococcaceae	0.0005
Clostridia	0.0005
Blautia	0.0005
Ruminococcus	0.0005
Butyricicoccus	0.0005
Tyzzerella	0.0005
Ruminococcus	0.0005
Blautia	0.0005
Holdemania	0.0005
Erysipelotrichaceae	0.0005
Pseudoflavonifractor	0.0005
[Clostridium]	0.0004
Lachnospiraceae	0.0004
Tidjanibacter	0.0004
Angelakisella	0.0004
Clostridiales	0.0004
Lachnospiraceae	0.0004
Intestinimonas	0.0004
Bacteroides	0.0004
Ruminococcaceae	0.0004
Clostridium	0.0004
Ruminococcaceae	0.0004
Streptococcus	0.0004
Faecalibacterium	0.0004
Dictyostelium	0.0004
Eubacterium	0.0004
Bacteroides	0.0004
Pseudobutyrivibrio	0.0004
Faecalibacterium	0.0004
Lactococcus	0.0004
Bacteroides	0.0004
Bacteroides	0.0004
Intestinibacillus	0.0004
Bacteroides	0.0004
Lachnospira	0.0004
Blautia	0.0004
Salmonella	0.0004
Ruminococcus	0.0003
Clostridiales	0.0003
Bacteroides	0.0003
Anaerofilum	0.0003
Lachnospiraceae	0.0003
Oscillibacter	0.0003
Ruminococcus	0.0003
Prevotella	0.0003
Oscillibacter	0.0003
Catenibacterium	0.0003
Pseudoflavonifractor	0.0003
Bacteroides	0.0003
Erysipelotrichaceae	0.0003
Coprobacillus	0.0003
Bacteroides	0.0003
[Clostridium]	0.0003
Anaerostipes	0.0003
Bacteroides	0.0003
Bacteroides	0.0003
Sporobacter	0.0003
Clostridiales	0.0003
Butyrivibrio	0.0003
Bacteroides	0.0003
Clostridium	0.0003
Bacteroides	0.0003
Lachnospiraceae	0.0003
Alistipes	0.0003
Alistipes	0.0003
Marvinbryantia	0.0003
Pseudoflavonifractor	0.0003
Clostridiales	0.0003
Erysipelotrichaceae	0.0003
Eubacterium	0.0003
[Clostridium]	0.0003
Parasutterella	0.0003
Anaeromassilibacillus	0.0003
Blautia	0.0003
Clostridium	0.0003
Parabacteroides	0.0003
[Clostridium]	0.0003
Lachnospiraceae	0.0003
Bacteroides	0.0003
Flavonifractor	0.0003
Clostridium	0.0003
Eubacterium	0.0003
Oscillibacter	0.0003
Pseudobutyrivibrio	0.0003
Streptococcus	0.0003
Lachnospiraceae	0.0003
Butyricicoccus	0.0003
Lachnospiraceae	0.0003
Massilioclostridium	0.0003
Hespellia	0.0003
Bacteroides	0.0003
Anaerostipes	0.0002
Flavonifractor	0.0002
Flavonifractor	0.0002
Lachnospiraceae	0.0002
Holdemania	0.0002
Paenibacillus	0.0002
Lachnoclostridium	0.0002
Lachnospiraceae	0.0002
Streptococcus	0.0002
Sutterella	0.0002
[Clostridium]	0.0002
Lachnospiraceae	0.0002
Flavonifractor	0.0002
Blautia	0.0002
Lachnospiraceae	0.0002
Eubacterium	0.0002
Robinsoniella	0.0002
Parabacteroides	0.0002
Drancourtella	0.0002
Lachnospiraceae	0.0002
Burkholderiales	0.0002
Lachnospiraceae	0.0002
Eubacterium	0.0002
Faecalitalea	0.0002
Lachnoclostridium	0.0002
[Eubacterium]	0.0002
Selenomonas	0.0002
Gemmiger	0.0002
Anaeromassilibacillus	0.0002
Lachnoclostridium	0.0002
Pseudomonas	0.0002
Flavonifractor	0.0002
Clostridiales	0.0002
Parabacteroides	0.0002
Anaeromassilibacillus	0.0002
Bacillus	0.0002
Lachnospiraceae	0.0002
Butyrivibrio	0.0002
Lachnoclostridium	0.0002
Gordonibacter	0.0002
Bifidobacterium	0.0002
Bifidobacterium	0.0001
Unclassified	0.0588

### Sheet: Sheet2
Genus	G-2
Bacteroides	0.0779
Eubacterium	0.0773
Roseburia	0.0597
Faecalibacterium	0.0517
Bacteroides	0.05
Gemmiger	0.0463
Bacteroides	0.0351
Ruminococcus	0.0296
Bifidobacterium	0.0291
Ruminococcus	0.0267
Fusicatenibacter	0.0256
Eubacterium	0.0244
Roseburia	0.0204
Roseburia	0.0158
Bacteroides	0.0147
Eubacterium	0.0145
Fusicatenibacter	0.0137
Clostridioides	0.0106
Blautia	0.0102
Parabacteroides	0.0097
Dorea	0.0094
Alistipes	0.0089
Anaerostipes	0.0083
Parabacteroides	0.0083
Clostridiales	0.008
Alistipes	0.0073
Bacteroides	0.007
Coprococcus	0.0069
Desulfovibrio	0.0055
Akkermansia	0.0055
Lachnospiraceae	0.0054
Bacteroides	0.0053
Bacteroides	0.0053
bacterium	0.0053
Blautia	0.0052
Eubacterium	0.0043
Dorea	0.0041
Bacteroides	0.004
[Eubacterium]	0.004
Barnesiella	0.0039
Bacteroides	0.0037
Bacteroides	0.0036
Parabacteroides	0.0036
Oscillibacter	0.0036
Lachnospira	0.0036
Roseburia	0.0035
Coprococcus	0.0034
[Ruminococcus]	0.0033
Eubacterium	0.0033
Bacteroides	0.0032
Bacteroides	0.0032
Clostridium	0.0032
Bacteroides	0.0032
[Clostridium]	0.003
Akkermansia	0.0027
Bacteroides	0.0025
Methanobrevibacter	0.0024
Alistipes	0.0023
[Ruminococcus]	0.0023
Akkermansia	0.0022
Bacteroides	0.0022
Ruminococcus	0.0021
Ruminococcus	0.0021
Bacteroides	0.002
Bacteroides	0.002
Lactobacillus	0.002
Blautia	0.0019
Staphylococcus	0.0019
Eisenbergiella	0.0017
Clostridium	0.0017
[Bacteroides]	0.0017
Subdoligranulum	0.0016
Odoribacter	0.0015
Alistipes	0.0015
Enterococcus	0.0014
Alistipes	0.0014
Blautia	0.0013
Bilophila	0.0013
Oxalobacter	0.0013
Anaerotruncus	0.0013
Blautia	0.0012
Criibacterium	0.0012
Lachnospiraceae	0.0012
Parabacteroides	0.0011
Blautia	0.0011
Bifidobacterium	0.001
Escherichia	0.001
Intestinimonas	0.001
Blautia	0.001
Haemophilus	0.001
Flavonifractor	0.001
Eubacterium	0.001
Bacteroides	0.001
Adlercreutzia	0.0009
Akkermansia	0.0009
Butyrivibrio	0.0009
Hungatella	0.0009
Clostridium	0.0008
Parabacteroides	0.0008
Parabacteroides	0.0008
Clostridium	0.0008
Tyzzerella	0.0008
[Clostridium]	0.0008
Dorea	0.0008
Ruminococcus	0.0007
Subdoligranulum	0.0007
Ruthenibacterium	0.0007
Oscillospiraceae	0.0007
Roseburia	0.0007
Dialister	0.0007
Ruminococcus	0.0007
Bacteroides	0.0007
Ruminococcus	0.0007
Butyricicoccus	0.0007
Lachnospiraceae	0.0007
Roseburia	0.0007
Clostridiales	0.0006
Collinsella	0.0006
Ruminococcaceae	0.0006
Clostridium	0.0006
[Clostridium]	0.0006
Bacteroides	0.0006
Oscillibacter	0.0006
Bacteroides	0.0005
Acetivibrio	0.0005
Tidjanibacter	0.0005
Megasphaera	0.0005
Holdemania	0.0005
Pseudoflavonifractor	0.0005
Clostridia	0.0005
[Clostridium]	0.0005
Butyricicoccus	0.0005
Ruminococcus	0.0005
Coprobacillus	0.0005
Bacteroides	0.0004
Ruminococcaceae	0.0004
Intestinimonas	0.0004
Bacteroides	0.0004
Bacteroides	0.0004
Ruminococcus	0.0004
Clostridium	0.0004
Blautia	0.0004
Angelakisella	0.0004
Lachnospiraceae	0.0004
Tyzzerella	0.0004
Bacteroides	0.0004
Bacteroides	0.0004
Clostridium	0.0004
Pseudobutyrivibrio	0.0004
Clostridiales	0.0004
Alistipes	0.0004
Ruminococcaceae	0.0004
Prevotella	0.0004
Lachnospira	0.0004
Blautia	0.0004
Salmonella	0.0004
Bacteroides	0.0004
Bacteroides	0.0004
Erysipelotrichaceae	0.0004
Intestinibacillus	0.0004
Bacteroides	0.0004
Blautia	0.0004
Bacteroides	0.0004
Clostridium	0.0004
Alistipes	0.0004
Bacteroides	0.0004
Clostridiales	0.0004
Clostridiales	0.0004
Ruminococcus	0.0004
Erysipelotrichaceae	0.0003
Bacteroides	0.0003
Dictyostelium	0.0003
Catenibacterium	0.0003
Oscillibacter	0.0003
Pseudoflavonifractor	0.0003
Anaerofilum	0.0003
Oscillibacter	0.0003
Lachnospiraceae	0.0003
Streptococcus	0.0003
Bacteroides	0.0003
Faecalibacterium	0.0003
Lachnospiraceae	0.0003
Parabacteroides	0.0003
Paenarthrobacter	0.0003
Ruminococcus	0.0003
Eubacterium	0.0003
Sporobacter	0.0003
Sutterella	0.0003
[Clostridium]	0.0003
Parasutterella	0.0003
Enterococcus	0.0003
Butyrivibrio	0.0003
Oscillibacter	0.0003
Pseudoflavonifractor	0.0003
Bacteroides	0.0003
Bacteroides	0.0003
Anaeromassilibacillus	0.0003
Clostridium	0.0003
Anaerostipes	0.0003
Flavonifractor	0.0003
Marvinbryantia	0.0003
Eubacterium	0.0003
Butyricicoccus	0.0003
Bacteroides	0.0003
[Clostridium]	0.0003
Lactococcus	0.0003
Blautia	0.0003
Lachnospiraceae	0.0003
Lachnospiraceae	0.0003
Lachnospiraceae	0.0003
Coprobacillus	0.0003
Clostridiales	0.0003
Clostridium	0.0003
Parabacteroides	0.0003
Clostridium	0.0003
Pseudobutyrivibrio	0.0003
Holdemania	0.0003
Burkholderiales	0.0003
[Clostridium]	0.0003
Flavonifractor	0.0003
Flavonifractor	0.0002
Parabacteroides	0.0002
Pseudomonas	0.0002
Hespellia	0.0002
Lachnospiraceae	0.0002
Anaerostipes	0.0002
Eubacterium	0.0002
Eubacterium	0.0002
Bacteroides	0.0002
Sutterella	0.0002
Clostridiales	0.0002
Clostridiales	0.0002
Massilioclostridium	0.0002
Lachnospiraceae	0.0002
Barnesiella	0.0002
Drancourtella	0.0002
Lachnospiraceae	0.0002
Lachnospiraceae	0.0002
Erysipelotrichaceae	0.0002
Klebsiella	0.0002
Clostridium	0.0002
Lachnospiraceae	0.0002
Lachnospiraceae	0.0002
Coprobacillus	0.0002
Blautia	0.0002
Flavonifractor	0.0002
[Eubacterium]	0.0002
Lachnoclostridium	0.0002
Lachnoclostridium	0.0002
Acinetobacter	0.0002
Bacteroides	0.0002
Lachnospiraceae	0.0002
Lachnoclostridium	0.0002
Streptococcus	0.0002
Phocea	0.0002
Gemmiger	0.0002
Bifidobacterium	0.0001
Bacillus	0.0001
Bifidobacterium	0.0001
Unclassified	0.0615
