## Supplemental File 3 for "Evaluating the Analytical Performance of Direct-to-Consumer Gut Microbiome Testing Services": meta.xlsx

### Sheet: Sheet1
Sample	Company	MGS	Donor
A-1	A	16s	Donor5
A-2	A	16s	Donor5
A-3	A	16s	Donor5
B-1	B	16s	Donor5
B-2	B	16s	Donor5
B-3	B	16s	Donor5
C-1	C	16s	Donor5
C-2	C	16s	Donor5
C-3	C	16s	Donor5
NIST-1	H	16s	Donor5
NIST-2	H	16s	Donor5
NIST-3	H	16s	Donor5
NIST-4	H	16s	Donor5
D-1	D	WGS	Donor5
D-2	D	WGS	Donor5
D-3	D	WGS	Donor5
E-1	E	WGS	Donor5
E-2	E	WGS	Donor5
E-3	E	WGS	Donor5
F-1	F	WGS	Donor5
F-2	F	WGS	Donor5
F-3	F	WGS	Donor5
G-1	G	WGS	Donor5
G-2	G	WGS	Donor5
NIST-5	H	WGS	Donor5
NIST-6	H	WGS	Donor5
NIST-7	H	WGS	Donor5
NIST-8	H	WGS	Donor5
1-1	I	WGS	Donor1
1-2	I	WGS	Donor1
2-1	I	WGS	Donor2
2-2	I	WGS	Donor2
3-1	I	WGS	Donor3
3-2	I	WGS	Donor3
4-1	I	WGS	Donor4
4-2	I	WGS	Donor4
5-1	I	WGS	Donor5
5-2	I	WGS	Donor5
6-1	I	WGS	Donor6
6-2	I	WGS	Donor6
7-1	I	WGS	Donor7
7-2	I	WGS	Donor7
8-1	I	WGS	Donor8
8-2	I	WGS	Donor8

### Sheet: Sheet2
Donor	Key
OM1	Donor1
OM2	Donor2
OF1	Donor3
OF2	Donor4
VM1	Donor5
VM2	Donor6
VF1	Donor7
VF2	Donor8
